# Comprehensive network analysis reveals alternative splicing-related lncRNAs in hepatocellular carcinoma

**DOI:** 10.1101/548263

**Authors:** Junqing Wang, Yixin Chen, Keli Xu, Yin-yuan Mo, Yunyun Zhou

**Affiliations:** Department of Surgery, Ruijin Hospital, Shanghai Jiao Tong University School of Medicine, Shanghai, 20025, China; Department of Computer and Information Science, University of Mississippi, Oxford, MS, 38655; Department of Neurobiology and Anatomical Sciences, University of Mississippi Medical Center, Jackson, Mississippi, 39216; Department of Pharmacology and Toxicology, University of Mississippi Medical Center, Jackson, Mississippi, 39216; Department of Data Science, University of Mississippi Medical Center, Jackson, Mississippi, 39216, USA

**Keywords:** lncRNA, alternative splicing, random walk, network analysis

## Abstract

A number of recent studies have highlighted the findings that certain lncRNAs are associated with alternative splicing (AS) in tumorigenesis and progression. Although existing work showed the importance of linking certain misregulations of RNA splicing with lncRNAs, a primary concern is the lack of genome-wide comprehensive analysis for their associations.

We analyzed an extensive collection of RNA-seq data, quantified 198,619 isoform expressions, and found systematic isoform usage changes between hepatocellular carcinoma (HCC) and normal liver tissue. We identified a total of 1375 splicing switched isoforms and further analyzed their biological functions.

To predict which lncRNAs are associated with these AS genes, we integrated the co-expression networks and epigenetic interaction networks collected from text mining and database searching, linking lncRNA modulators such as splicing factors, transcript factors, and miRNAs with their targeted AS genes in HCC. To model the heterogeneous networks in a single framework, we developed a multi-graphic random walk (RWMG) network method to prioritize the lncRNAs associated with AS in HCC. RWMG showed a good performace evaluated by ROC curve based on cross-validation and bootstrapping strategy.

As a summary, we identified 31 AS-related lncRNAs including MALAT1 and HOXA11-AS, which have been reported before, as well as some novel lncRNAs such as DNM1P35, HAND2-AS1, and DLX6-AS1. Survival analysis further confirmed the clinical significance of identified lncRNAs.
