## Supplemental figure and tables for "Comprehensive network analysis reveals alternative splicing-related lncRNAs in hepatocellular carcinoma": Supp_Table S1_lncRNA.xlsx

### Sheet: DE_lncRNAs
	logFC	AveExpr	t	P.Value	adj.P.Val	B
SFTA1P	2.41147	6.71301	36.6991	3.48294e-148	4.63196e-144	327.375
HAGLROS	2.26006	6.57245	35.4478	1.79745e-142	1.19521e-138	314.651
RP11-2N1.2	-2.05256	5.80837	-26.787	7.19914e-101	3.19138e-97	218.944
RP11-439C15.4	-1.90583	6.50632	-26.7305	1.37453e-100	4.56996e-97	218.261
RP11-495P10.8	2.14914	6.39743	26.5623	9.44874e-100	2.51318e-96	216.81
RP11-328N19.1	2.2157	6.48548	26.4653	2.87625e-99	6.37521e-96	215.718
RP11-138J23.1	1.95845	6.10319	25.9617	9.35586e-97	1.77748e-93	209.888
FENDRR	-1.66713	7.20218	-25.7584	9.70162e-96	1.61277e-92	207.543
RP11-830F9.5	-1.77594	7.39628	-25.679	2.4202e-95	3.21862e-92	206.731
RP11-547D24.1	2.13205	6.73491	25.734	1.28447e-95	1.89802e-92	206.598
AP006285.7	-1.93265	6.70962	-25.4442	3.61809e-94	4.37428e-91	203.728
KBTBD11-OT1	-1.83975	6.21103	-25.1826	7.38733e-93	8.18701e-90	200.526
HOTTIP	2.43097	6.70556	24.8314	4.26163e-91	4.35965e-88	197
RP1-170O19.14	1.69218	5.94664	24.6225	4.76072e-90	4.52235e-87	194.484
RP11-421P23.1	-2.2417	5.95184	-24.4818	2.41968e-89	2.14529e-86	192.69
HAND2-AS1	-1.60549	7.7159	-24.1734	8.56705e-88	7.12082e-85	189.519
PWRN1	-1.91937	5.94837	-23.6739	2.77669e-85	2.17219e-82	183.198
RP11-404O13.1	1.55504	6.03519	23.5821	8.03579e-85	5.93711e-82	182.49
RP11-369E15.4	-1.98725	5.83635	-23.2183	5.43239e-83	3.80239e-80	178.101
RP11-789C1.1	-2.12033	6.09835	-22.9295	1.54022e-81	9.75402e-79	174.883
RP11-495P10.7	1.72677	5.99566	22.7327	1.50382e-80	9.0906e-78	172.783
HHIP-AS1	-1.42032	7.32044	-22.4702	3.14505e-79	1.74275e-76	169.816
RP11-92C4.6	1.6492	6.19462	22.2519	3.93881e-78	2.09529e-75	167.21
LINC01419	2.22919	6.35569	22.1377	1.47682e-77	7.55396e-75	166.021
RP11-495P10.5	1.87398	6.1948	21.7885	8.39263e-76	3.72045e-73	161.958
LEF1-AS1	1.72992	6.25996	21.7915	8.09946e-76	3.7143e-73	161.816
XX-C2158C6.3	1.90343	6.28769	21.4601	3.73551e-74	1.60253e-71	158.185
RP11-25H12.1	1.74637	6.10961	21.2401	4.74098e-73	1.97032e-70	155.646
LINC01093	-1.4105	7.91506	-21.1746	1.00946e-72	3.94849e-70	154.921
RP11-54O7.3	-1.28563	7.65498	-21.1084	2.1679e-72	8.23739e-70	154.194
RP11-6B4.1	-1.74058	7.26257	-20.9697	1.07281e-71	3.96313e-69	152.571
RP1-232P20.1	-1.76124	7.14112	-20.897	2.48187e-71	8.92066e-69	151.715
AF131217.1	-1.34862	7.119	-20.8641	3.62764e-71	1.26958e-68	151.314
RP4-555D20.2	-1.67589	6.31246	-20.6586	3.86931e-70	1.28645e-67	148.744
LINC01532	1.58371	6.01048	20.2236	5.76158e-68	1.70274e-65	143.988
STEAP3-AS1	-1.38998	7.02518	-20.0549	3.99549e-67	1.13055e-64	142.046
AC007278.3	-1.69224	6.11118	-19.6771	3.02768e-65	7.89511e-63	137.54
AC104809.2	-1.80371	7.51584	-19.5733	9.92075e-65	2.48936e-62	136.641
LINC00355	1.61562	5.93026	19.5709	1.01986e-64	2.5117e-62	136.576
IGF2-AS	-1.50744	7.27422	-19.3955	7.56653e-64	1.79692e-61	134.609
AC004538.3	-1.45835	7.3775	-19.2508	3.944e-63	9.04333e-61	132.976
CDKN2A-AS1	1.36176	5.86805	19.2492	4.01271e-63	9.04491e-61	132.906
VIPR1-AS1	-1.72381	6.24092	-19.0377	4.463e-62	9.57313e-60	130.363
CTD-2008P7.9	-1.74394	6.01988	-19.0069	6.33507e-62	1.3373e-59	130.023
RP11-608O21.1	1.22775	5.61464	18.9047	2.02541e-61	4.144e-59	129.027
RP11-461O7.1	-1.50365	6.78369	-18.8527	3.65377e-61	7.1458e-59	128.388
LINC01224	1.84711	6.35156	18.8045	6.31925e-61	1.21797e-58	127.914
RP11-214O1.3	-1.2699	7.07148	-18.7025	2.00849e-60	3.81584e-58	126.742
AC004540.4	-1.24864	7.34007	-18.5654	9.49766e-60	1.73027e-57	125.233
FAM99B	-1.32943	7.72529	-18.4059	5.76598e-59	1.02242e-56	123.402
RP11-685F15.1	-1.83397	5.67108	-18.4097	5.52672e-59	9.93242e-57	123.376
RP11-328J2.1	1.68567	6.01042	18.3653	9.12368e-59	1.57579e-56	122.974
RP11-3J1.1	1.19181	5.57818	18.338	1.24145e-58	2.11667e-56	122.658
RP11-556E13.1	1.98282	6.51281	18.0969	1.88242e-57	3.12929e-55	119.956
AC068858.1	1.2281	5.75915	17.9759	7.3397e-57	1.20507e-54	118.599
NPSR1-AS1	1.76893	6.29806	17.9261	1.28346e-56	2.03198e-54	118.067
AC011343.1	-1.4931	6.3746	-17.9342	1.17218e-56	1.87817e-54	118.003
AC104809.4	-1.18983	7.54234	-17.9014	1.69403e-56	2.65046e-54	117.78
FAM99A	-1.03154	8.55687	-17.9403	1.09434e-56	1.77482e-54	117.756
CTD-2374C24.1	1.2274	5.64431	17.7949	5.59495e-56	8.55256e-54	116.591
CTD-2314B22.1	1.17507	5.60403	17.6449	2.99997e-55	4.53371e-53	114.924
AC004160.4	-1.6192	6.2548	-17.5689	7.01694e-55	1.02548e-52	113.971
SFTPD-AS1	-1.64373	6.1764	-17.5351	1.02373e-54	1.46394e-52	113.565
RP11-81H3.2	1.74841	6.14542	17.3481	8.24022e-54	1.08502e-51	111.644
LINC00264	-1.47065	6.11514	-17.2768	1.82294e-53	2.33109e-51	110.669
DIO3OS	-1.11209	8.05928	-17.183	5.16865e-53	6.54646e-51	109.629
MAFA-AS1	1.356	5.86347	17.14	8.32899e-53	1.03521e-50	109.329
AP000662.4	-1.02727	7.24777	-17.0851	1.53252e-52	1.85282e-50	108.741
CTD-3212A4.2	-1.49985	6.73019	-17.0299	2.82353e-52	3.38289e-50	108.098
RP11-544L8__B.4	-1.5483	5.84806	-16.9902	4.38708e-52	5.20927e-50	107.514
LINC00238	-1.45487	7.18252	-16.9521	6.68503e-52	7.86763e-50	107.279
RP11-284G10.1	1.23252	5.60666	16.9382	7.79724e-52	9.09609e-50	107.122
RP11-767I20.1	-1.46834	6.53519	-16.8171	2.97013e-51	3.37605e-49	105.738
RP11-6N13.1	1.11712	5.55874	16.7008	1.0706e-50	1.19646e-48	104.522
LINC01194	1.4203	5.78178	16.6851	1.27297e-50	1.39911e-48	104.351
RP11-191L9.4	1.2029	5.63413	16.5874	3.72775e-50	4.03052e-48	103.283
RP11-101E14.3	-1.68957	6.64092	-16.5866	3.76159e-50	4.03431e-48	103.249
RP11-774D14.1	1.50353	5.97627	16.4342	2.00443e-49	2.09897e-47	101.609
RP4-564F22.6	-1.18193	7.42279	-16.297	8.99693e-49	8.99626e-47	100.109
NOVA1-AS1	1.00396	5.44996	16.2387	1.69928e-48	1.64954e-46	99.4945
RP11-88H9.2	-1.07887	7.60452	-16.1379	5.10402e-48	4.84845e-46	98.3484
AC012613.2	-1.4671	6.33395	-16.1189	6.27763e-48	5.87931e-46	98.1252
RP11-57A1.1	1.51117	6.19405	16.0497	1.33267e-47	1.22229e-45	97.443
RP11-362F19.1	-1.49964	7.01358	-15.9516	3.86894e-47	3.50021e-45	96.3924
AC098973.2	1.59836	6.04326	15.9273	5.03505e-47	4.5244e-45	96.1309
RP11-42I10.1	1.23341	7.36405	15.9041	6.4694e-47	5.77426e-45	95.7656
STAU2-AS1	1.45162	6.37035	15.8981	6.90499e-47	6.12197e-45	95.6554
RP11-114H21.2	1.08195	5.50329	15.874	8.96763e-47	7.89804e-45	95.5587
C17orf82	1.08573	7.64805	15.8523	1.13425e-46	9.92398e-45	95.2945
RP11-400D2.2	1.02071	5.46167	15.7416	3.75489e-46	3.14065e-44	94.1374
RP11-739N20.2	1.08958	5.77882	15.625	1.32096e-45	1.07118e-43	92.878
RP11-348J24.2	1.2196	5.86664	15.5767	2.22011e-45	1.77408e-43	92.3646
LINC00853	1.4357	7.66651	15.497	5.2283e-45	4.06615e-43	91.4741
RP11-261N11.8	-1.53717	7.18138	-15.427	1.10858e-44	8.52196e-43	90.774
AL353997.3	-1.52529	5.86283	-15.4302	1.07096e-44	8.28064e-43	90.7129
RP11-148L24.1	-1.40203	5.57478	-15.4245	1.1379e-44	8.69708e-43	90.6321
CTC-548K16.1	1.01494	5.57125	15.3988	1.49879e-44	1.11354e-42	90.4813
PROX1-AS1	-1.31	6.63286	-15.3998	1.48356e-44	1.10842e-42	90.4645
PROX1-AS1.1	-1.31	6.63286	-15.3998	1.48356e-44	1.10842e-42	90.4645
RP3-525N10.2	-1.34596	6.39177	-15.3707	2.02509e-44	1.48794e-42	90.1223
RP11-95M15.1	1.47555	6.16299	15.2533	7.10271e-44	5.13364e-42	88.9385
MIR2052HG	1.13642	5.66243	15.1762	1.61631e-43	1.14948e-41	88.1232
RP11-962G15.1	1.09181	5.52656	15.156	2.00343e-43	1.41721e-41	87.9078
AP000253.1	-1.02841	7.08991	-15.0532	5.97671e-43	4.13981e-41	86.827
AP006285.6	-1.08895	7.5565	-15.0577	5.70144e-43	3.96981e-41	86.8044
RP11-89K21.1	1.32543	5.87892	15.0487	6.27515e-43	4.324e-41	86.779
RP11-314N14.1	1.07593	5.52735	15.0121	9.24994e-43	6.34098e-41	86.3905
CDKN2B-AS1	1.71464	7.42078	14.9257	2.30955e-42	1.55125e-40	85.3853
FLJ22763	-1.12482	7.81131	-14.9272	2.27473e-42	1.53562e-40	85.335
RP11-863P13.4	-1.26145	6.61781	-14.9031	2.93417e-42	1.96088e-40	85.2322
RP11-103J17.2	1.10918	5.55554	14.7209	2.00479e-41	1.31338e-39	83.3399
LINC00683	-1.41033	6.20749	-14.6747	3.26021e-41	2.10474e-39	82.8288
RP6-65G23.3	1.21773	7.39562	14.631	5.1566e-41	3.31293e-39	82.3587
HAGLR	1.79391	7.81663	14.5892	7.99471e-41	5.11162e-39	81.9422
AL163953.2	1.23393	5.95115	14.5344	1.41908e-40	8.9868e-39	81.4031
RP11-588L15.2	-1.15584	6.68892	-14.533	1.44011e-40	9.03399e-39	81.3795
AC011747.4	-1.25186	7.056	-14.3969	5.97158e-40	3.6263e-38	79.9779
LINC00907	-1.38256	6.97826	-14.3846	6.78852e-40	4.08509e-38	79.8538
CH507-396I9.3	-1.20514	5.65812	-14.3808	7.0636e-40	4.23148e-38	79.7164
RP11-175K6.1	1.36063	7.21762	14.3718	7.75337e-40	4.62386e-38	79.6371
MEG9	-1.20421	6.89572	-14.3449	1.0257e-39	6.08961e-38	79.4477
RP11-20J15.3	-1.00344	7.18566	-14.3179	1.35895e-39	7.99679e-38	79.156
RP4-533D7.5	1.10516	5.75193	14.2843	1.92746e-39	1.11936e-37	78.8184
RP11-32B5.8	-1.2825	6.2531	-14.2603	2.47293e-39	1.42989e-37	78.5446
LINC00906	1.06945	5.66323	14.2329	3.28583e-39	1.8917e-37	78.2897
AC025165.8	-1.1631	6.76416	-14.2313	3.33988e-39	1.91453e-37	78.2753
RP11-187E13.1	1.24336	5.93085	14.1754	5.95842e-39	3.37196e-37	77.7015
CTD-2510F5.4	1.36671	6.24387	14.1643	6.68702e-39	3.76825e-37	77.5657
MGC39584	1.54288	6.10371	14.1294	9.59492e-39	5.34772e-37	77.2237
RP1-63M2.7	1.08336	7.47114	14.1292	9.61054e-39	5.34772e-37	77.2135
CYP4F35P	-1.13175	6.65115	-14.0815	1.57454e-38	8.6172e-37	76.7343
RP11-403A3.3	-1.39455	7.07316	-14.0816	1.57168e-38	8.6172e-37	76.7301
FAM95C	-1.20155	7.54814	-14.041	2.38925e-38	1.29165e-36	76.2276
RP11-473M20.5	-1.37933	6.00619	-13.9909	4.00496e-38	2.13904e-36	75.775
RP11-742B18.1	1.1812	5.80649	13.9662	5.16147e-38	2.73476e-36	75.5624
TARID	-1.09889	6.82426	-13.9568	5.68434e-38	2.99984e-36	75.4721
RP11-383B4.4	-1.22425	6.1341	-13.9451	6.41038e-38	3.31718e-36	75.3045
RP11-475B2.1	-1.29728	5.66444	-13.9452	6.40635e-38	3.31718e-36	75.2921
RP11-500B12.1	-1.38932	6.48709	-13.9277	7.67131e-38	3.93903e-36	75.1693
RP11-153K11.3	-1.14586	7.03261	-13.905	9.68623e-38	4.91668e-36	74.9379
BEAN1-AS1	-1.11094	6.78105	-13.8898	1.13146e-37	5.72138e-36	74.79
LINC01611	1.02065	5.51653	13.8651	1.45839e-37	7.3189e-36	74.5216
AL109763.2	1.01409	5.49042	13.8221	2.26429e-37	1.11943e-35	74.0836
RP11-279O17.1	1.07437	5.77786	13.8012	2.80469e-37	1.38147e-35	73.8922
IGF2BP2-AS1	1.29795	6.0562	13.7577	4.37599e-37	2.13957e-35	73.4502
RP11-268G12.1	1.05244	5.63293	13.7482	4.82226e-37	2.32359e-35	73.3437
RP11-796E10.1	1.03532	5.59236	13.7232	6.21872e-37	2.95367e-35	73.0882
RP3-355L5.4	-1.14523	6.6655	-13.7102	7.10437e-37	3.36232e-35	72.9691
RP11-323N12.5	1.24693	5.66851	13.7014	7.76716e-37	3.66296e-35	72.8659
RP4-539M6.14	-1.27674	6.26141	-13.6782	9.84308e-37	4.60926e-35	72.6229
LINC01235	1.7518	6.97291	13.6748	1.01876e-36	4.75386e-35	72.5511
RP11-423H2.3	-1.14691	7.16562	-13.634	1.54346e-36	7.05377e-35	72.1777
AC068535.3	-1.08194	7.8037	-13.6472	1.34999e-36	6.21231e-35	72.1161
RP11-554I8.2	-1.43135	5.91551	-13.5941	2.31559e-36	1.0439e-34	71.7837
RP11-354K4.2	-1.4292	5.38396	-13.576	2.78076e-36	1.24516e-34	71.5988
TRHDE-AS1	-1.5376	7.00533	-13.575	2.81003e-36	1.25405e-34	71.5948
RP11-676J12.7	-1.2247	7.31263	-13.5278	4.53675e-36	1.99123e-34	71.0783
AC008592.8	-1.16361	6.92007	-13.5025	5.85998e-36	2.5385e-34	70.8804
B3GALT5-AS1	-1.37311	5.86758	-13.5042	5.76139e-36	2.50394e-34	70.8766
RP11-359G22.2	1.03509	5.8275	13.4457	1.04085e-35	4.45088e-34	70.316
LINC01608	1.11261	5.59296	13.4169	1.39245e-35	5.91638e-34	70.0047
RP11-63K6.7	1.01466	5.50019	13.4138	1.43705e-35	6.06707e-34	69.9698
RP11-388P9.2	-1.33944	6.00498	-13.4077	1.52698e-35	6.42634e-34	69.9067
RP11-136I14.5	1.18335	6.03173	13.3647	2.35635e-35	9.82356e-34	69.5068
LINC01116	1.48127	7.28644	13.3491	2.75868e-35	1.14649e-33	69.3132
RP11-108L7.15	1.32232	6.61578	13.328	3.41121e-35	1.41326e-33	69.0655
AC017002.1	1.43344	6.85858	13.3253	3.50191e-35	1.44633e-33	69.0493
AC011294.3	1.8895	7.05419	13.298	4.60903e-35	1.89184e-33	68.8018
RP11-247C2.2	1.09479	5.80413	13.2801	5.51857e-35	2.25212e-33	68.6632
RP11-205M3.3	-1.38919	6.58341	-13.2637	6.50521e-35	2.63759e-33	68.5048
DLGAP1-AS3	-1.37582	5.9335	-13.2597	6.76952e-35	2.73641e-33	68.4446
RP11-158M2.5	-1.24331	6.21477	-13.247	7.69366e-35	3.09118e-33	68.3167
LINC00885	-1.2233	7.29603	-13.2375	8.46258e-35	3.38987e-33	68.1796
CTD-2555C10.3	1.25584	6.03171	13.2168	1.04144e-34	4.12207e-33	68.039
RP11-465B22.8	-1.14095	6.89288	-13.2171	1.03773e-34	4.11965e-33	68.0378
LA16c-390H2.4	-1.09703	6.51553	-13.1818	1.4777e-34	5.81417e-33	67.6864
RP11-349F21.2	-1.25659	5.43288	-13.1757	1.57074e-34	6.12589e-33	67.6033
RP4-616B8.5	1.37817	7.00653	13.1556	1.92057e-34	7.44655e-33	67.3799
RP11-126K1.6	1.0213	7.26064	13.147	2.09307e-34	8.045e-33	67.3348
LINC00675	-1.01353	7.00556	-13.1265	2.56989e-34	9.82098e-33	67.1345
FAM83A-AS1	-1.10063	7.86992	-13.1517	1.99724e-34	7.72131e-33	67.1148
CTD-2591A6.2	1.04899	5.57043	13.1189	2.77014e-34	1.05257e-32	67.0408
RP11-817J15.3	-1.50777	6.84691	-13.0114	8.08319e-34	3.03668e-32	66.0007
RP11-396C23.2	1.31365	7.4462	12.9559	1.4023e-33	5.15171e-32	65.4611
LINC00890	-1.25304	7.67906	-12.9123	2.16087e-33	7.83035e-32	64.8367
RP4-530I15.9	-1.05926	6.84154	-12.8833	2.87765e-33	1.03994e-31	64.7562
RP11-468H14.2	-1.12651	6.49006	-12.8653	3.43968e-33	1.23633e-31	64.5786
CPS1-IT1	-1.23377	7.15064	-12.8369	4.55397e-33	1.62368e-31	64.2621
RP1-142L7.5	-1.30044	6.11143	-12.8296	4.8939e-33	1.73557e-31	64.2249
RP11-563J2.3	-1.03633	6.79277	-12.8239	5.17851e-33	1.83162e-31	64.177
LINC01370	-1.23308	7.67496	-12.8426	4.30371e-33	1.54272e-31	64.1538
RP11-337C18.10	1.50146	7.40438	12.7956	6.84235e-33	2.37588e-31	63.8894
DKFZp434J0226	-1.32115	6.0988	-12.7814	7.86996e-33	2.70446e-31	63.7515
LINC01234	1.53339	6.27813	12.7657	9.18369e-33	3.14778e-31	63.6101
AC145343.2	1.04941	7.49344	12.731	1.2929e-32	4.36404e-31	63.2747
RP11-15E1.5	-1.16445	6.32472	-12.6976	1.79319e-32	6.00695e-31	62.9453
RP11-510M2.5	-1.33984	5.73617	-12.6841	2.04857e-32	6.81097e-31	62.8067
CH17-118O6.3	1.25108	6.36146	12.6699	2.35462e-32	7.78957e-31	62.6549
RP11-440G9.1	1.11878	5.79995	12.6383	3.20874e-32	1.05626e-30	62.3584
RP1-276N6.2	1.49456	6.35093	12.607	4.35736e-32	1.42031e-30	62.073
LINC01320	-1.04909	7.67523	-12.6274	3.56851e-32	1.16603e-30	62.0591
MEG8	-1.20843	6.26316	-12.6054	4.42601e-32	1.43916e-30	62.0525
LINC00599	-1.21764	5.31307	-12.5862	5.34026e-32	1.72379e-30	61.8603
RP11-536O18.1	1.08332	5.93142	12.5707	6.21381e-32	2.00091e-30	61.7237
LINC00221	1.39685	6.06685	12.5608	6.84198e-32	2.19257e-30	61.5913
RP11-34F20.7	1.07357	7.13536	12.5109	1.11265e-31	3.51475e-30	61.1319
RP11-197N18.7	-1.29741	6.00435	-12.4936	1.31677e-31	4.13988e-30	60.9729
RP11-403A3.2	-1.33122	5.9242	-12.4925	1.33178e-31	4.17722e-30	60.9591
SERTAD4-AS1	1.34483	7.1055	12.4918	1.34085e-31	4.19575e-30	60.9398
RP1-167O22.1	-1.39094	6.41691	-12.4079	3.02903e-31	9.34641e-30	60.1596
RP11-485G7.5	1.13479	6.09273	12.4014	3.226e-31	9.93117e-30	60.0865
HOXD-AS2	1.22089	6.08348	12.3869	3.71286e-31	1.14035e-29	59.951
RP11-543P15.3	-1.10181	5.65961	-12.3743	4.19396e-31	1.2822e-29	59.8092
LINC01430	-1.01564	7.10699	-12.3615	4.74728e-31	1.44472e-29	59.6706
RP11-244M2.1	1.54564	6.50173	12.3561	5.00209e-31	1.51879e-29	59.6511
RP11-981G7.1	-1.06436	6.25533	-12.3437	5.63737e-31	1.70003e-29	59.537
ADGRA1-AS1	-1.30632	5.45665	-12.3283	6.54526e-31	1.96935e-29	59.3907
HOXA11-AS	1.20922	6.03974	12.3138	7.52413e-31	2.24862e-29	59.2546
RP11-85I21.1	1.15218	5.93529	12.3025	8.39609e-31	2.49798e-29	59.1523
RP11-776H12.1	1.14135	5.83734	12.2911	9.36802e-31	2.76856e-29	59.0395
bP-2189O9.3	1.05033	5.6843	12.2922	9.27375e-31	2.75066e-29	59.0094
RP11-126L15.4	1.15668	6.17526	12.2599	1.26566e-30	3.73215e-29	58.7313
AC018890.6	1.26956	6.05557	12.2217	1.82838e-30	5.36768e-29	58.3828
FAM212B-AS1	1.22761	6.99703	12.2073	2.10009e-30	6.1248e-29	58.2271
CTC-573N18.1	1.16849	5.93531	12.206	2.12547e-30	6.18525e-29	58.222
RP11-587P21.2	1.14821	5.74128	12.192	2.43254e-30	7.03268e-29	58.0583
RP11-169K16.4	1.11571	6.03264	12.1862	2.57197e-30	7.41967e-29	58.0384
RP11-108K14.12	-1.01723	7.37844	-12.1813	2.695e-30	7.741e-29	57.8852
KCNMB2-AS1	1.66353	6.61197	12.1556	3.44947e-30	9.84433e-29	57.7471
FIRRE	1.36165	6.38944	12.1411	3.96433e-30	1.12894e-28	57.604
RP11-150O12.6	1.14209	6.09505	12.1254	4.60547e-30	1.30872e-28	57.4679
RP11-128M1.1	1.12552	7.73136	12.1178	4.95319e-30	1.40154e-28	57.3835
RP11-466P24.6	1.31848	6.31733	12.1012	5.80645e-30	1.63602e-28	57.2345
RP11-441F2.5	-1.17461	5.74771	-12.0376	1.0661e-29	2.94763e-28	56.6304
WARS2-IT1	-1.07681	6.49132	-11.9967	1.57316e-29	4.28718e-28	56.262
LINC01186	1.48338	6.76684	11.9957	1.58827e-29	4.31952e-28	56.2347
RP11-359K18.4	-1.01468	6.67003	-11.9894	1.68569e-29	4.57511e-28	56.1912
RP13-582O9.7	1.11817	6.81165	11.9541	2.35983e-29	6.28926e-28	55.8383
RP11-15E18.1	1.04943	5.98164	11.9464	2.53764e-29	6.73615e-28	55.7865
LINC01136	1.35599	6.64264	11.9425	2.63325e-29	6.94833e-28	55.7339
RP3-523K23.2	-1.22489	6.29951	-11.9252	3.10299e-29	8.13937e-28	55.5923
RP11-25E2.1	-1.09315	6.26633	-11.9227	3.17893e-29	8.32218e-28	55.5668
RP11-322E11.5	1.28541	6.85978	11.9123	3.50718e-29	9.15753e-28	55.4516
RP11-109J4.1	1.16996	5.90028	11.8929	4.21591e-29	1.08869e-27	55.2374
RP11-90P13.1	1.23302	6.34569	11.8875	4.43643e-29	1.1412e-27	55.2272
RP11-439C15.5	-1.10443	5.37958	-11.8492	6.37108e-29	1.62316e-27	54.8768
RP4-545L17.11	1.02152	6.01262	11.8196	8.43124e-29	2.1196e-27	54.5997
RP4-695O20.1	-1.01039	6.65713	-11.8169	8.64699e-29	2.16566e-27	54.5788
RP11-109A6.2	-1.15225	6.24547	-11.8155	8.75783e-29	2.18929e-27	54.5687
HOXA-AS3	1.01617	5.74845	11.8189	8.48146e-29	2.12821e-27	54.568
AC002116.7	1.03407	7.06659	11.806	9.58102e-29	2.39058e-27	54.4741
RP11-677O4.6	-1.24094	5.71069	-11.7882	1.13316e-28	2.81681e-27	54.3066
DDX39B-AS1	1.10582	6.39889	11.7818	1.20373e-28	2.98664e-27	54.2321
LINC01108	1.49571	6.6553	11.7134	2.2888e-28	5.61601e-27	53.6126
RP11-325L12.6	1.05742	6.04692	11.71	2.36306e-28	5.78754e-27	53.5833
RP11-800A18.4	1.1411	5.90898	11.6951	2.71954e-28	6.64838e-27	53.4261
CTD-2529O21.1	1.06574	6.03115	11.6661	3.56773e-28	8.67407e-27	53.1807
RP11-395B7.2	-1.24767	6.63868	-11.6572	3.87926e-28	9.39714e-27	53.0914
RP11-54O7.1	-1.22511	5.96288	-11.6121	5.91432e-28	1.41465e-26	52.6834
RP11-172E9.2	-1.27294	5.9871	-11.5962	6.86066e-28	1.63806e-26	52.5405
CTB-61M7.2	-1.10308	6.54896	-11.5366	1.19531e-27	2.81353e-26	51.9855
RP11-517C16.2	-1.16313	6.20221	-11.5339	1.22563e-27	2.87473e-26	51.9683
CTD-2033D15.2	-1.00693	7.01348	-11.5266	1.31182e-27	3.06244e-26	51.8524
AL163953.3	1.13699	6.25981	11.5144	1.46929e-27	3.41014e-26	51.7824
RP11-701H16.4	-1.07274	5.92547	-11.483	1.96771e-27	4.52744e-26	51.495
RP4-794I6.4	1.26018	6.7381	11.477	2.08039e-27	4.77843e-26	51.4349
GAPLINC	1.32699	7.22698	11.4666	2.28976e-27	5.25027e-26	51.3518
RP5-1029F21.2	-1.05736	5.91443	-11.4209	3.49813e-27	7.92531e-26	50.9294
AP000473.8	-1.0049	6.87229	-11.4144	3.71505e-27	8.37397e-26	50.8471
POU6F2-AS1	-1.15515	6.63187	-11.4078	3.94622e-27	8.85004e-26	50.8012
RP11-417E7.1	1.09958	6.05654	11.3652	5.84766e-27	1.29398e-25	50.4294
LINC01482	-1.14208	6.60224	-11.3361	7.64587e-27	1.68627e-25	50.1527
RP11-238F2.1	-1.30421	7.1563	-11.3162	9.18732e-27	2.02288e-25	49.876
LINC01330	1.17488	6.5808	11.2732	1.36365e-26	2.93926e-25	49.5851
LINC01535	1.34315	6.40812	11.2602	1.53638e-26	3.29554e-25	49.4754
RP11-643M14.1	1.11226	6.43555	11.214	2.34612e-26	4.96041e-25	49.0508
AC145110.1	1.01002	5.92572	11.16	3.84234e-26	8.0093e-25	48.5755
AP006621.9	-1.01597	6.74054	-11.1426	4.50134e-26	9.3245e-25	48.4008
KC6	-1.23707	6.46055	-11.0704	8.68024e-26	1.76242e-24	47.7629
RP11-369E15.1	-1.18047	5.32313	-10.9999	1.64487e-25	3.2895e-24	47.1446
RP11-575L7.8	-1.01287	7.0468	-10.9376	2.88586e-25	5.70268e-24	46.5169
MIR4500HG	-1.19624	6.20527	-10.917	3.47363e-25	6.84382e-24	46.4083
CTD-2653D5.1	-1.04092	5.64669	-10.9149	3.54193e-25	6.95777e-24	46.3885
CTC-246B18.10	1.06324	6.92749	10.9015	3.99337e-25	7.78707e-24	46.2716
RP11-118B18.2	-1.12146	6.81774	-10.8996	4.06165e-25	7.90863e-24	46.2094
SPRY4-IT1	-1.05125	6.06905	-10.8896	4.4437e-25	8.62726e-24	46.1678
SPATA3-AS1	1.1646	6.29905	10.8876	4.52698e-25	8.77614e-24	46.1474
HAO2-IT1	-1.13681	5.81872	-10.8708	5.26117e-25	1.01698e-23	46.0016
RP4-782L23.2	-1.04176	6.24725	-10.7949	1.03866e-24	1.95377e-23	45.3318
CTC-537E7.3	-1.04229	6.7746	-10.7599	1.42016e-24	2.65263e-23	44.9815
AC092155.4	-1.10748	5.75414	-10.7489	1.56658e-24	2.91385e-23	44.9289
RP11-875O11.3	1.23133	6.41951	10.7305	1.84512e-24	3.42235e-23	44.7673
LINC00628	1.1135	6.57058	10.6741	3.04563e-24	5.55607e-23	44.2726
AC072062.1	1.0607	6.11454	10.6424	4.03341e-24	7.33794e-23	43.9987
DLX6-AS1	1.04785	5.80988	10.6286	4.56055e-24	8.25181e-23	43.8465
DNM1P35	1.00472	7.4376	10.6062	5.55554e-24	1.00113e-22	43.6602
LINC01607	1.17071	7.05536	10.5802	6.99345e-24	1.25345e-22	43.4584
RP11-481J2.3	1.05036	7.13902	10.5745	7.35306e-24	1.31436e-22	43.4067
CTB-107G13.1	-1.00009	5.50939	-10.5722	7.50196e-24	1.33738e-22	43.3897
PRSS51	-1.00727	6.73397	-10.5745	7.35075e-24	1.31436e-22	43.3744
AC006116.24	-1.0468	6.41931	-10.5412	9.86399e-24	1.72607e-22	43.1112
AC079767.4	1.23796	6.74139	10.5385	1.00959e-23	1.76433e-22	43.0974
RP11-356C4.5	1.30896	6.14879	10.5316	1.07281e-23	1.86501e-22	43.0318
RP11-120D5.1	1.08123	6.83122	10.5174	1.21541e-23	2.10739e-22	42.9154
RP5-1157M23.2	1.059	6.64716	10.498	1.44119e-23	2.4699e-22	42.747
AC012360.6	-1.02054	6.09486	-10.496	1.46767e-23	2.51204e-22	42.7288
RP11-667K14.4	1.78794	7.7764	10.4684	1.86869e-23	3.17391e-22	42.4672
LINC01226	1.26709	6.66306	10.4592	2.02627e-23	3.43279e-22	42.4134
LINC01561	-1.0521	5.85702	-10.4505	2.18622e-23	3.68966e-22	42.3388
CTD-2171N6.1	1.11713	6.33207	10.4492	2.21188e-23	3.72824e-22	42.3273
LINC01358	1.01331	6.27226	10.4391	2.41505e-23	4.0349e-22	42.241
CTC-367J11.1	1.22569	6.60035	10.4362	2.47804e-23	4.13494e-22	42.2158
CDIPT-AS1	1.10609	6.44441	10.409	3.14438e-23	5.20761e-22	41.9814
AP000997.2	1.02207	5.92697	10.3896	3.72466e-23	6.13048e-22	41.8105
CTD-2297D10.2	1.11227	5.92124	10.3587	4.87189e-23	7.95962e-22	41.5304
TM4SF1-AS1	1.1507	6.79097	10.3253	6.51873e-23	1.05209e-21	41.2664
LINC00944	1.36251	6.65485	10.2933	8.60146e-23	1.37489e-21	40.9942
CTD-2162K18.4	1.11958	6.56656	10.2428	1.33141e-22	2.10541e-21	40.5654
RP11-789C1.2	-1.10723	5.26603	-10.2326	1.45422e-22	2.28872e-21	40.4708
RP1-302G2.5	1.17043	6.8216	10.2015	1.90168e-22	2.98236e-21	40.2156
RP11-284F21.10	1.15009	8.37192	10.235	1.42515e-22	2.24829e-21	40.1838
RP11-98G7.1	1.16512	7.26361	10.1377	3.2931e-22	5.07474e-21	39.6647
MIR325HG	1.11724	6.12382	10.0255	8.5957e-22	1.28011e-20	38.7192
RP11-465L10.10	1.08549	7.14401	9.99734	1.09258e-21	1.61626e-20	38.4904
RP11-498P14.3	1.07163	5.86612	9.84168	4.07774e-21	5.85004e-20	37.1729
GLIS2-AS1	1.15232	6.87616	9.82645	4.63486e-21	6.58536e-20	37.0815
CTD-2033D15.3	-1.00687	6.74471	-9.82727	4.60297e-21	6.54704e-20	37.0185
ATP2A1-AS1	1.03532	6.96024	9.77866	6.92239e-21	9.76255e-20	36.6853
AC022182.3	1.04625	6.50124	9.76489	7.76864e-21	1.09213e-19	36.5777
LINC00707	-1.05279	5.77145	-9.75024	8.78203e-21	1.2281e-19	36.4519
AC092667.2	1.25589	6.9267	9.74876	8.89099e-21	1.23943e-19	36.4416
RP11-353N14.2	1.17473	6.42207	9.72778	1.05946e-20	1.47074e-19	36.2722
RP11-278L15.2	1.10801	6.97907	9.63733	2.24936e-20	3.02469e-19	35.5289
ST8SIA6-AS1	1.85667	7.01822	9.52922	5.4972e-20	7.20269e-19	34.6471
RP11-284F21.9	1.48932	7.57215	9.4763	8.49124e-20	1.09212e-18	34.1899
LINC01091	1.06382	6.78531	9.42026	1.34336e-19	1.68701e-18	33.7819
RP11-442H21.2	1.39089	6.34736	9.41921	1.35495e-19	1.69835e-18	33.7546
RP11-212P7.3	1.37467	6.7511	9.31673	3.11912e-19	3.8373e-18	32.9534
RP11-525K10.3	1.11111	7.01848	9.30514	3.42609e-19	4.18783e-18	32.8558
TTC39A-AS1	1.0341	6.21733	9.26919	4.58239e-19	5.54011e-18	32.578
RP4-754E20__A.5	-1.02602	6.8159	-9.227	6.4391e-19	7.71473e-18	32.1389
CTC-378H22.2	1.11781	7.24662	9.17885	9.48112e-19	1.1198e-17	31.836
MUC2	-1.05426	6.10589	-9.17644	9.66635e-19	1.13864e-17	31.8354
WFDC21P	1.13025	7.45893	9.14967	1.19786e-18	1.40355e-17	31.5753
RP3-323A16.1	1.05778	6.28863	9.13781	1.31704e-18	1.53508e-17	31.5469
RP5-890E16.4	1.20284	6.57505	9.12817	1.42251e-18	1.65511e-17	31.4684
RP5-1028K7.2	1.05647	6.92947	9.10071	1.77102e-18	2.04755e-17	31.2494
RP11-284F21.7	1.60457	7.28981	9.08935	1.93889e-18	2.23249e-17	31.149
RP11-567I13.1	1.10009	6.4404	9.05702	2.50754e-18	2.86493e-17	30.9149
LINC01446	1.16823	6.11404	9.00468	3.79746e-18	4.25463e-17	30.4867
UPK1A-AS1	1.03573	6.11606	8.99929	3.96293e-18	4.43628e-17	30.4608
RP11-242J7.1	1.44236	6.82606	8.96758	5.09076e-18	5.66071e-17	30.2166
RP11-38M8.1	1.08171	7.29502	8.59956	8.89241e-17	8.85181e-16	27.3721
CTC-518P12.6	1.38958	7.12839	8.44342	2.9144e-16	2.79644e-15	26.2426
RP11-1399P15.1	1.08896	6.87336	8.36044	5.44142e-16	5.10334e-15	25.6459
RP11-571M6.7	-1.30939	5.9076	-8.27595	1.02268e-15	9.37971e-15	25.0155
LL22NC03-N64E9.1	1.07622	6.31478	8.14599	2.67414e-15	2.38841e-14	24.0961
LINC01287	1.22966	6.36255	8.10232	3.68414e-15	3.25551e-14	23.779
FEZF1-AS1	1.15936	6.70077	8.06807	4.7323e-15	4.1107e-14	23.5393
LL22NC03-104C7.1	1.04403	6.70271	7.94636	1.14473e-14	9.51489e-14	22.6782
RP11-579D7.2	1.27207	7.64961	7.96127	1.02787e-14	8.60805e-14	22.6609
CTB-147N14.6	1.11044	6.94802	7.84216	2.41895e-14	1.94261e-13	21.9325
RP11-923I11.8	1.023	6.77224	7.65908	8.84146e-14	6.71901e-13	20.6803
RP11-114H24.6	1.00264	5.92403	7.56847	1.66465e-13	1.24442e-12	20.0113
RP11-334E6.12	1.12332	8.20019	7.46723	3.35245e-13	2.43763e-12	18.9924
AFAP1-AS1	1.13028	7.20376	7.32069	9.11563e-13	6.32388e-12	18.3592
RP11-434I12.3	1.04867	6.70198	7.1683	2.53738e-12	1.6847e-11	17.4139
RP11-150O12.3	1.04319	6.82448	6.73169	4.33442e-11	2.53044e-10	14.6464
MALAT1	-1.01569	6.48554	-6.35989	4.33719e-10	2.2682e-09	12.3177

### Sheet: DE-psudogenes
	logFC	AveExpr	t	P.Value	adj.P.Val	B
RP11-40C6.2	2.70656	9.96482	29.0975	3.48757e-112	2.932e-108	245.183
UBE2SP2	2.2727	9.57359	26.2637	3.44552e-98	9.6555e-95	213.158
RP11-10G12.1	2.1126	8.91409	26.2049	6.75706e-98	1.42017e-94	212.51
RPL37P6	2.18083	9.28889	25.9254	1.67335e-96	2.81358e-93	209.279
COX6B1P4	-2.1243	8.10119	-25.0161	5.86781e-92	8.22178e-89	198.985
RP11-64K7.1	2.16273	9.21647	24.9495	1.26346e-91	1.32774e-88	198.128
HNRNPA1P4	1.9905	9.00878	24.685	2.67357e-90	2.49741e-87	195.096
HSPB1P1	2.01238	9.22278	23.2165	6.27975e-83	4.79944e-80	178.241
MT2P1	-1.99325	7.73662	-22.9142	2.07423e-81	1.45317e-78	174.837
RPL12P38	1.84083	8.97918	22.2437	4.83613e-78	2.9041e-75	167.061
SMUG1P1	-2.14046	8.44003	-22.0908	2.83401e-77	1.58837e-74	165.368
RP11-215A21.2	1.50871	9.72997	21.9282	1.85465e-76	9.1718e-74	163.488
HMGN2P17	1.80432	8.49841	21.5574	1.34425e-74	6.27839e-72	159.234
CKS1BP3	1.83926	9.13534	21.5243	1.96917e-74	8.71308e-72	158.808
RPL10P3	1.91061	8.99138	21.4625	4.02035e-74	1.68995e-71	158.1
CTC-512J14.5	1.64234	9.11697	21.4074	7.58836e-74	3.03787e-71	157.47
AC144530.1	1.4829	9.49009	20.9869	9.67544e-72	3.25366e-69	152.678
FTH1P5	1.71663	8.99418	20.6099	7.42483e-70	2.31187e-67	148.338
PTP4A2P2	1.5845	8.10529	20.3478	1.50881e-68	4.37399e-66	145.388
UBE2MP1	1.46133	9.43481	20.2717	3.61409e-68	1.01279e-65	144.5
AC000089.3	1.08058	9.78329	20.1971	8.503e-68	2.30596e-65	143.664
EIF5AP4	1.99574	9.60916	19.7838	9.6755e-66	2.54193e-63	138.943
RP11-464D20.2	1.09614	9.78481	19.4554	4.12226e-64	8.88612e-62	135.224
TBCAP1	1.56182	9.1953	18.9941	7.87841e-62	1.54032e-59	129.989
RP11-334L9.1	1.52608	9.07339	18.7969	7.38716e-61	1.38009e-58	127.763
EEF1A1P9	1.17365	9.90938	18.7276	1.61914e-60	2.89619e-58	126.993
RP11-501C14.7	1.27926	7.52926	18.4615	3.28587e-59	5.52487e-57	123.884
RP11-624L12.1	1.58146	8.22785	18.4054	6.19417e-59	1.02107e-56	123.37
AC005255.3	1.60949	8.81731	18.3059	1.90249e-58	2.96189e-56	122.246
KCTD9P4	-1.65476	8.18199	-18.2128	5.4369e-58	8.16214e-56	121.211
HMGN1P37	1.78365	8.79323	18.1372	1.27282e-57	1.84493e-55	120.362
NAP1L1P1	1.36759	8.97652	17.9607	9.25542e-57	1.29684e-54	118.39
LINC01296	1.19676	10.0995	17.7508	9.7279e-56	1.3407e-53	116.045
GCNT1P3	-1.606	7.63219	-17.561	8.12171e-55	1.10128e-52	113.946
RP11-627K11.1	1.40303	8.91052	17.5267	1.19028e-54	1.56354e-52	113.566
PES1P1	1.19251	7.41889	17.5359	1.07472e-54	1.43415e-52	113.519
RP11-212P7.1	1.51123	8.99017	17.1652	6.64347e-53	8.21348e-51	109.572
FAM207BP	1.13683	9.51926	17.1569	7.28442e-53	8.87538e-51	109.477
TPT1P12	-1.60859	7.74165	-17.0182	3.38723e-52	4.01077e-50	107.951
LINC00634	1.4607	7.99085	16.8868	1.44824e-51	1.66785e-49	106.484
EEF1A1P12	1.17513	9.8854	16.8425	2.36063e-51	2.68187e-49	106.01
RPL13AP3	1.44482	8.46345	16.3917	3.34366e-49	3.60386e-47	101.107
RP3-342P20.2	-1.43913	9.10864	-16.2625	1.3717e-48	1.42369e-46	99.6726
RP11-314A20.1	1.04531	9.32403	16.2492	1.5863e-48	1.62634e-46	99.5546
HMGN1P36	1.56128	8.37507	16.2062	2.53564e-48	2.56833e-46	99.0847
RPL7P47	1.44862	8.13456	16.0607	1.23544e-47	1.22193e-45	97.4952
RPS12P21	-1.51107	8.31052	-16.0445	1.47301e-47	1.43995e-45	97.3397
RPL35P1	1.06097	9.37035	15.953	3.97316e-47	3.83935e-45	96.3538
RP11-490G8.1	1.49578	8.89216	15.9367	4.74386e-47	4.532e-45	96.1889
RPL7P6	1.45066	8.24565	15.9046	6.71981e-47	6.34758e-45	95.8304
NCAPD2P1	1.53797	8.06689	15.7393	4.0089e-46	3.62396e-44	93.91
AC079922.2	1.36101	8.93631	15.5238	4.07972e-45	3.49982e-43	91.7663
MRPL45P1	1.08216	7.39926	15.5408	3.3966e-45	2.94383e-43	91.73
HSP90AB2P	1.52472	8.83502	15.478	6.66647e-45	5.54901e-43	91.2802
AC007229.3	1.15713	9.24693	15.4635	7.79181e-45	6.35978e-43	91.1153
RPL23AP2	1.06514	9.47672	15.4598	8.10048e-45	6.48579e-43	91.0677
RPS24P8	1.17823	9.19123	15.4448	9.51358e-45	7.47483e-43	90.9188
RPL18P13	1.19799	7.47597	15.4607	8.02415e-45	6.48579e-43	90.8784
HNRNPA1P21	1.65269	8.49918	15.4233	1.19793e-44	9.32498e-43	90.689
RPL7P23	1.21715	9.47323	15.3954	1.61514e-44	1.24573e-42	90.3846
RPS7P4	1.34641	8.28945	15.2994	4.50634e-44	3.44407e-42	89.376
RPS3AP47	1.25565	8.75311	15.2865	5.17339e-44	3.91826e-42	89.247
PPIAP11	1.3176	8.41262	15.0512	6.32941e-43	4.66766e-41	86.7596
KRT8P32	1.41982	8.72827	14.9698	1.4998e-42	1.07768e-40	85.9056
RPL14P3	1.31755	8.31083	14.8879	3.56471e-42	2.5397e-40	85.0405
RPLP0P2	1.58312	8.77529	14.8402	5.90122e-42	4.1343e-40	84.5452
TMPOP2	1.32347	7.94391	14.8411	5.84378e-42	4.12846e-40	84.5177
MTND4P19	-1.4426	8.19946	-14.759	1.38882e-41	9.57033e-40	83.6799
RP11-744D14.1	1.31495	8.9786	14.6839	3.05859e-41	2.07368e-39	82.9091
EEF1A1P7	1.32694	8.17964	14.5979	7.54254e-41	5.03255e-39	81.9928
NPM1P6	1.2641	8.9267	14.5908	8.12615e-41	5.37926e-39	81.9403
VDAC1P2	1.37633	8.60535	14.4884	2.37163e-40	1.53371e-38	80.8813
RPL23AP65	1.0809	9.79532	14.4628	3.09844e-40	1.97337e-38	80.5696
PRPF38AP1	-1.4845	7.31862	-14.3746	7.77083e-40	4.87533e-38	79.6563
H2AFZP3	1.21452	7.97983	14.3462	1.04385e-39	6.50051e-38	79.3752
CHCHD3P3	1.37384	8.66611	14.317	1.4147e-39	8.74512e-38	79.11
RP11-452D2.2	1.29722	8.03402	14.3027	1.63997e-39	1.00636e-37	78.9013
TOB2P1	1.19483	9.27015	14.174	6.22602e-39	3.76562e-37	77.6214
AMD1P4	-1.45415	9.08401	-14.1157	1.13816e-38	6.7862e-37	76.9722
EEF1A1P16	1.30569	8.22365	14.0068	3.49568e-38	2.04085e-36	75.9072
GS1-309P15.2	1.36232	7.61519	14.0007	3.72283e-38	2.15847e-36	75.5921
MBL1P	-1.07686	9.64707	-13.9497	6.29321e-38	3.5508e-36	75.2378
UBE2SP1	1.35122	9.44741	13.69	8.95744e-37	4.92191e-35	72.6839
RP11-424C20.2	1.68683	8.72383	13.5473	3.81629e-36	2.08335e-34	71.2679
SNRPFP1	1.1978	7.94257	13.4717	8.20277e-36	4.42055e-34	70.4618
MT1XP1	-1.24852	7.55766	-13.4515	1.006e-35	5.38688e-34	70.291
AC004019.10	-1.23171	7.46598	-13.3991	1.70806e-35	9.03125e-34	69.7637
RP11-815N9.2	1.2339	8.64232	13.3042	4.43433e-35	2.31549e-33	68.8435
ASS1P2	-1.1025	8.60805	-13.2998	4.63472e-35	2.40519e-33	68.7598
RP11-241F15.10	1.13564	7.71085	13.1511	2.05498e-34	1.04073e-32	67.1746
FAM96AP2	1.24977	8.03052	13.043	6.03692e-34	2.96798e-32	66.1892
RP11-472F14.4	-1.25714	7.79815	-13.0174	7.79e-34	3.78558e-32	65.9816
PDLIM1P4	-1.03045	8.90347	-12.9716	1.22679e-33	5.92738e-32	65.4913
RPL23AP18	1.11733	7.91203	12.9134	2.18449e-33	1.04943e-31	64.9274
AC073072.7	1.18487	7.96856	12.891	2.72482e-33	1.30157e-31	64.6952
RP11-556K13.1	1.15271	8.90077	12.7966	6.92191e-33	3.23292e-31	63.8274
MRPS36P4	-1.17824	7.21668	-12.6971	1.83974e-32	8.45176e-31	62.8143
RP11-34E5.4	-1.17913	7.81606	-12.6775	2.22898e-32	1.01843e-30	62.6595
RP11-564D11.3	1.16038	7.7811	12.6736	2.31672e-32	1.05279e-30	62.539
RP1-159M24.1	1.15726	8.49692	12.6571	2.7235e-32	1.23099e-30	62.4809
RP11-685B14.3	-1.27064	8.12517	-12.6237	3.7777e-32	1.69835e-30	62.1303
PRELID1P1	1.15372	9.43326	12.6225	3.8209e-32	1.70863e-30	62.1026
AC108463.2	1.10907	7.85384	12.6026	4.64009e-32	2.06398e-30	61.9016
RP11-734J24.1	1.15448	8.5013	12.5951	4.99435e-32	2.20987e-30	61.8801
HNRNPA1P12	1.09378	7.91658	12.573	6.19702e-32	2.72766e-30	61.6063
RP11-255M6.1	-1.25593	8.28021	-12.5459	8.07435e-32	3.51715e-30	61.3726
RPL5P30	-1.09239	8.62429	-12.4491	2.06896e-31	8.96583e-30	60.4228
TUBAP2	1.01714	8.89816	12.3841	3.88718e-31	1.66732e-29	59.8324
PPIAP2	1.07004	7.89109	12.3247	6.90276e-31	2.93088e-29	59.2373
AL590762.6	1.10363	8.0984	12.3017	8.61406e-31	3.58507e-29	59.0364
TIMM8AP1	1.08944	7.84279	12.3008	8.69415e-31	3.60058e-29	58.9919
LA16c-60H5.7	1.36347	8.81424	12.2626	1.25596e-30	5.15068e-29	58.6794
RPS10L	1.17265	8.3023	12.2049	2.18838e-30	8.93092e-29	58.1288
RPL7P32	1.09126	8.71076	12.1886	2.55774e-30	1.03879e-28	57.9759
HSPA8P1	1.21084	8.52398	12.1199	4.93797e-30	1.98629e-28	57.3276
ZNF663P	-1.15874	7.62961	-12.066	8.26552e-30	3.29328e-28	56.7945
RP11-496I2.5	1.42773	8.32778	11.7931	1.09948e-28	4.25961e-27	54.2317
AC092155.1	1.14061	8.43334	11.7082	2.44243e-28	9.37603e-27	53.4646
SERBP1P6	-1.11317	7.78917	-11.6799	3.18535e-28	1.21724e-26	53.1814
RP11-120B7.1	1.07566	7.94136	11.6668	3.59947e-28	1.3631e-26	53.0355
AC009963.3	-1.02978	8.74477	-11.668	3.56077e-28	1.35454e-26	53.0288
SDC4P	-1.19369	7.60034	-11.6579	3.91153e-28	1.47463e-26	52.9697
RP11-151F5.2	1.09164	8.20792	11.6528	4.1023e-28	1.53964e-26	52.9421
UBE2D3P2	1.17327	8.27146	11.6332	4.92993e-28	1.82581e-26	52.7532
RP11-165F24.2	1.01763	7.65174	11.6356	4.82118e-28	1.79343e-26	52.6624
RP11-365D23.4	1.08798	8.14519	11.5961	6.96987e-28	2.55876e-26	52.4079
RP11-530N7.2	-1.13095	8.27532	-11.5747	8.50973e-28	3.08368e-26	52.1971
RPL9P32	1.05186	8.07359	11.564	9.3968e-28	3.36166e-26	52.1091
NAP1L1P3	1.01404	7.80009	11.5667	9.17104e-28	3.30905e-26	52.0667
RP11-146E13.5	1.28514	8.00037	11.4911	1.85151e-27	6.54017e-26	51.4028
RP11-459D22.1	-1.12329	8.16619	-11.4765	2.11904e-27	7.45389e-26	51.2986
FOSL1P1	-1.07104	7.53012	-11.4505	2.69846e-27	9.45247e-26	51.0617
RP11-550F7.1	1.19549	8.453	11.4169	3.6793e-27	1.27292e-25	50.7769
LDHAP3	1.39776	8.98897	11.4136	3.79491e-27	1.29501e-25	50.7352
RP11-1259L22.2	-1.17513	9.08831	-11.4161	3.70829e-27	1.27769e-25	50.6712
RP3-423B22.5	1.04241	8.02066	11.4023	4.21146e-27	1.42765e-25	50.6196
HMGN2P4	1.078	8.50358	11.3046	1.03585e-26	3.46949e-25	49.7571
RP11-349N19.2	1.03242	7.77259	11.3076	1.00827e-26	3.39063e-25	49.6947
RPL10AP2	1.02356	8.7196	11.1929	2.8826e-26	9.39304e-25	48.736
AC005077.8	-1.11606	7.35095	-11.1452	4.45354e-26	1.44003e-24	48.2685
RP11-618I10.2	1.04332	7.63351	11.0753	8.40928e-26	2.66781e-24	47.4933
AKR1B10P1	1.42999	8.22732	11.052	1.03925e-25	3.28457e-24	47.4212
YWHAZP5	1.19773	9.07325	11.0036	1.61003e-25	5.03178e-24	47.0153
CHMP1B2P	-1.24223	8.10967	-10.9638	2.30813e-25	7.18684e-24	46.6518
DNAJC19P9	1.12427	9.23074	10.823	8.17783e-25	2.50916e-23	45.393
HSPD1P6	1.03449	8.09989	10.7953	1.04723e-24	3.20148e-23	45.1744
RPL5P29	1.08498	7.98294	10.5713	7.64735e-24	2.25583e-22	43.1622
PNLIPRP2	-1.24351	7.46991	-10.5624	8.26726e-24	2.43017e-22	43.101
TRAPPC13P1	1.21273	8.07135	10.359	4.91075e-23	1.38539e-21	41.3341
ORAOV1P1	-1.00329	7.89214	-10.343	5.64228e-23	1.58644e-21	41.2278
RP1-34B20.4	1.09376	8.59311	10.2504	1.25895e-22	3.45883e-21	40.453
RP1-241P17.4	1.22896	9.22526	10.2421	1.35288e-22	3.69274e-21	40.3435
RP11-169K16.8	1.04295	8.87477	10.2281	1.52753e-22	4.12923e-21	40.2448
RP11-325P15.1	-1.13496	8.4843	-10.2176	1.6712e-22	4.48876e-21	40.1185
RP11-204C16.4	1.07835	8.94189	10.2094	1.79453e-22	4.77425e-21	40.0817
UBTFL10	-1.05597	7.42349	-10.1985	1.97029e-22	5.20889e-21	39.9718
CHCHD2P9	1.00731	8.4342	10.1454	3.11277e-22	8.17783e-21	39.5624
SUMO1P4	1.11681	8.05243	10.0296	8.38098e-22	2.14161e-20	38.5311
RP11-1029M24.1	1.02732	7.83434	9.93973	1.79745e-21	4.49736e-20	37.4589
ATP5G1P4	1.0428	8.21599	9.86759	3.30626e-21	8.12741e-20	37.2199
KRT8P31	1.04942	7.9468	9.8058	5.55956e-21	1.3587e-19	36.6386
RP11-1036E20.7	-1.15594	8.96068	-9.6246	2.51959e-20	5.81928e-19	35.1128
LDHAP7	1.15099	8.60636	9.53915	5.10386e-20	1.15345e-18	34.5219
ADAM1A	-1.16443	7.35938	-9.44725	1.08532e-19	2.39482e-18	33.7264
ASB9P1	1.08181	8.39174	9.25742	5.07341e-19	1.08254e-17	32.2586
CTD-2299I21.1	-1.00717	8.17235	-9.13594	1.34559e-18	2.82104e-17	31.2645
CICP3	-1.05353	8.14701	-9.11144	1.63628e-18	3.38823e-17	31.0708
UBE2DNL	-1.01508	7.33122	-9.09768	1.82602e-18	3.76258e-17	30.9469
KRT8P48	1.00456	8.63859	8.42709	3.31273e-16	5.64911e-15	25.8663
KRT8P7	1.00217	8.44269	7.88058	1.84438e-14	2.52947e-13	21.9216
CSAG3	1.17932	8.31372	7.62063	1.16118e-13	1.35396e-12	20.0984
