## Supplemental figure and tables for "Comprehensive network analysis reveals alternative splicing-related lncRNAs in hepatocellular carcinoma": Supp_Table S4_RWR_prediction.xlsx

### Sheet: Sheet1
name	degree	betweeness	score	AS-related	type
SRSF1	285	0.187528	0.0195418	Yes	protein_coding
HNRNPK	251	0.154872	0.0158599	Yes	protein_coding
SF3B4	220	0.1343	0.0141099	Yes	protein_coding
HNRNPU	204	0.0941912	0.012897	Yes	protein_coding
HNRNPC	206	0.0952171	0.0127592	Yes	protein_coding
HNRNPA1	164	0.0727453	0.0104073	Yes	protein_coding
HNRNPM	155	0.055582	0.00998296	Yes	protein_coding
PTBP1	126	0.0357108	0.00806088	Yes	protein_coding
SRSF9	104	0.037926	0.0079725	Yes	protein_coding
SRSF7	118	0.0248956	0.00753542	Yes	protein_coding
TRA2A	103	0.0409373	0.00652541	Yes	protein_coding
RBM25	69	0.0211248	0.00644317	Yes	protein_coding
SF3A3	78	0.0372428	0.00589728	Yes	protein_coding
QKI	84	0.0156303	0.00580102	Yes	protein_coding
SF3A2	40	0.0265304	0.0055721	Yes	protein_coding
E2F1	59	0.0142596	0.00546366	No	protein_coding
KHDRBS1	76	0.020695	0.00540938	Yes	protein_coding
YBX1	38	0.035905	0.00535493	Yes	protein_coding
SRSF11	66	0.026124	0.00519094	Yes	protein_coding
SFPQ	59	0.0241136	0.00495557	Yes	protein_coding
KIAA0101	46	0.0296724	0.00487332	No	protein_coding
SRSF5	61	0.0194896	0.00473081	Yes	protein_coding
RBFOX2	69	0.0107996	0.00462004	Yes	protein_coding
FMR1	58	0.00860457	0.00433912	Yes	protein_coding
PCBP2	55	0.0155351	0.00425931	Yes	protein_coding
HNRNPH1	48	0.00787621	0.00416081	Yes	protein_coding
TARDBP	57	0.00731891	0.00410441	Yes	protein_coding
CELF1	48	0.00839101	0.00401307	Yes	protein_coding
MYBL2	53	0.0130913	0.00392168	No	protein_coding
RBM5	46	0.00921617	0.00391784	Yes	protein_coding
TIA1	56	0.00661182	0.00383385	Yes	protein_coding
PTBP2	25	0.0100236	0.00380393	Yes	protein_coding
LINC00675	46	0.00879197	0.00368174	Yes	lincRNA
FOXM1	29	0.00434483	0.00359675	Yes	protein_coding
USF1	48	0.0047071	0.00351905	Yes	protein_coding
ATF2	55	0.00726776	0.00341335	No	protein_coding
KHSRP	46	0.0080562	0.0034067	Yes	protein_coding
hsa-miR-3662	32	0.00753679	0.00338424	No	miRNA
SP1	45	0.00588835	0.00325567	Yes	protein_coding
YY1	44	0.00356681	0.00322006	No	protein_coding
NFIC	56	0.00644114	0.00310923	No	protein_coding
ELK3	40	0.00431071	0.00299871	No	protein_coding
JUND	53	0.00531782	0.00298941	No	protein_coding
NFYA	37	0.00264681	0.00292413	Yes	protein_coding
TCF3	48	0.0070586	0.00291367	No	protein_coding
NR3C1	43	0.00456974	0.0028422	No	protein_coding
TCF12	49	0.015655	0.00283166	No	protein_coding
SRSF2	27	0.00284865	0.00282903	Yes	protein_coding
CTD-2171N6.1	32	0.00368358	0.00282463	Yes	lincRNA
NRF1	31	0.00147176	0.00281002	Yes	protein_coding
ZEB1	31	0.0014901	0.002776	Yes	protein_coding
ETS1	38	0.00217013	0.00276417	No	protein_coding
SRSF4	28	0.00247342	0.00271984	Yes	protein_coding
REST	46	0.00330832	0.00269061	No	protein_coding
HOTTIP	25	0.0039123	0.00267784	Yes	antisense
SP4	47	0.003822	0.00265984	No	protein_coding
SRRM1	25	0.00259883	0.00264283	Yes	protein_coding
MAP1LC3B	27	0.00948934	0.00263715	No	protein_coding
hsa-miR-760	23	0.00466034	0.00260313	No	miRNA
USF2	32	0.00727917	0.00257511	Yes	protein_coding
ZRANB2	32	0.00163969	0.00252007	Yes	protein_coding
hsa-miR-34c-5p	24	0.00431497	0.00248496	Yes	miRNA
DNM1P35	40	0.0147518	0.00248395	No	antisense
BPTF	23	0.000683096	0.00247165	No	protein_coding
SRSF6	26	0.00413271	0.0024652	Yes	protein_coding
EP300	47	0.00312891	0.0024392	No	protein_coding
ELF1	41	0.00303728	0.00242607	No	protein_coding
LEF1-AS1	24	0.000869386	0.00239795	Yes	processed_transcript
SF3B1	19	0.00127883	0.00232574	Yes	protein_coding
GABPA	43	0.00318248	0.00231316	No	protein_coding
CTCF	44	0.00171094	0.00230194	No	protein_coding
MEF2A	41	0.00295799	0.0023014	No	protein_coding
E2F6	28	0.00362027	0.00228059	Yes	protein_coding
ZNF148	41	0.00202494	0.00225905	No	protein_coding
hsa-miR-214-3p	18	0.00225046	0.00223151	Yes	miRNA
SYNCRIP	20	0.00130952	0.00220411	Yes	protein_coding
FUS	16	0.00524393	0.00220228	Yes	protein_coding
SP3	40	0.00190794	0.0021789	No	protein_coding
SRSF10	18	0.00136259	0.00217867	Yes	protein_coding
RBMX	16	0.000940017	0.00213815	Yes	protein_coding
AP006285.7	38	0.0081973	0.00212328	No	lincRNA
RORA	33	0.00420748	0.00211379	No	protein_coding
TRA2B	15	0.00144725	0.00210005	Yes	protein_coding
WARS2-IT1	19	0.00174774	0.00208109	Yes	antisense
hsa-miR-301b-3p	22	0.00186117	0.00207293	No	miRNA
LINC00355	18	0.00040572	0.00206398	Yes	lincRNA
RP11-81H3.2	27	0.00454984	0.00203248	No	lincRNA
HOXA11-AS	14	0.000374388	0.0020282	Yes	antisense
HNRNPL	13	0.00639952	0.00201054	Yes	protein_coding
SNRPD3	16	0.00495295	0.00200601	Yes	protein_coding
RP11-261N11.8	32	0.00572011	0.00200561	No	antisense
hsa-miR-3687	12	0.0025505	0.00194662	No	miRNA
ZNF384	35	0.00371329	0.00194156	No	protein_coding
RP3-355L5.4	29	0.00598992	0.0019384	No	antisense
E2F7	21	0.000933915	0.00193588	No	protein_coding
RP11-138J23.1	17	0.000240535	0.00192943	Yes	lincRNA
RP11-525K10.3	33	0.00539693	0.00192373	No	antisense
RP11-495P10.7	34	0.00383259	0.00191754	No	lincRNA
ZNF143	34	0.00182032	0.00191084	No	protein_coding
CREB1	35	0.00809068	0.0018963	No	protein_coding
SRSF3	12	0.000410639	0.00189131	Yes	protein_coding
hsa-miR-767-5p	15	0.00145884	0.00189003	No	miRNA
DLX6-AS1	30	0.00310475	0.00188837	No	antisense
RBM4	14	0.00237655	0.00188825	Yes	protein_coding
PUF60	9	0.00432263	0.00188432	Yes	protein_coding
RP11-356C4.5	34	0.00502891	0.00186101	No	lincRNA
CDKN2B-AS1	12	0.00147294	0.00185671	Yes	antisense
hsa-miR-765	18	0.00789573	0.00183995	No	miRNA
RP11-495P10.5	33	0.00373642	0.00183427	No	lincRNA
TFDP1	11	0.00028929	0.00182042	Yes	protein_coding
UPF1	13	0.00319273	0.00180553	No	protein_coding
EFTUD2	18	0.00618257	0.00180198	Yes	protein_coding
BACH1	32	0.00173781	0.00176261	No	protein_coding
SFTA1P	12	0.0011746	0.0017515	Yes	lincRNA
PRSS51	30	0.00352465	0.00175006	No	antisense
hsa-miR-1269a	18	0.00209397	0.0017438	No	miRNA
E2F2	27	0.00235279	0.00173881	No	protein_coding
HNRNPA3	14	0.00268547	0.00173849	Yes	protein_coding
HNRNPH2	12	0.000477775	0.00172675	Yes	protein_coding
hsa-miR-135a-5p	23	0.00336148	0.00172571	No	miRNA
SF1	13	0.000757247	0.00170664	Yes	protein_coding
TBP	29	0.00129975	0.00168318	No	protein_coding
HIF1A	30	0.00112308	0.0016779	No	protein_coding
MALAT1	10	0.000725719	0.00167234	Yes	lincRNA
PCBP1	10	0.00243202	0.00167064	Yes	protein_coding
hsa-miR-1254	17	0.00343871	0.00166938	No	miRNA
FEZF1-AS1	11	0.00120251	0.00166913	Yes	antisense
hsa-miR-877-5p	18	0.002988	0.00166156	No	miRNA
KLF16	31	0.00229936	0.00162708	No	protein_coding
RP4-530I15.9	23	0.00220216	0.00161981	No	antisense
PURA	28	0.003335	0.00161822	No	protein_coding
RP11-158M2.5	28	0.00452469	0.00161805	No	antisense
CTD-2374C24.1	29	0.00434227	0.00161735	No	lincRNA
HNRNPDL	13	0.000838372	0.00161008	Yes	protein_coding
PWRN1	8	0.000621163	0.00160565	Yes	lincRNA
ELAVL1	10	0.000727403	0.00160458	Yes	protein_coding
ELAVL2	10	0.000702526	0.00160229	Yes	protein_coding
hsa-miR-130a-5p	17	0.00294116	0.00158759	No	miRNA
hsa-miR-184	11	0.00135021	0.00157828	Yes	miRNA
PABPN1	14	0.0025221	0.00156591	Yes	protein_coding
HNRNPF	11	0.000308589	0.00156171	Yes	protein_coding
HNRNPA2B1	10	0.000406588	0.00155281	Yes	protein_coding
SNRPA	14	0.00269067	0.00155255	Yes	protein_coding
HNRNPD	9	0.000357605	0.00154859	Yes	protein_coding
CTC-573N18.1	27	0.00412293	0.00153422	No	lincRNA
RP11-284F21.9	25	0.00560379	0.00152771	No	lincRNA
FOXJ3	22	0.00104686	0.00152522	No	protein_coding
RP11-3J1.1	27	0.00412119	0.00152317	No	lincRNA
ZNF524	28	0.00108884	0.00152242	No	protein_coding
FENDRR	8	0.000666598	0.00150929	Yes	lincRNA
RP11-54O7.3	25	0.00489338	0.00150533	No	lincRNA
RP11-95M15.1	24	0.00405928	0.00150306	No	lincRNA
YY2	28	0.00110884	0.00147516	No	protein_coding
RP4-539M6.14	6	5.65789e-05	0.00145904	No	antisense
SFTPD-AS1	6	5.65789e-05	0.00145904	No	antisense
CRNKL1	11	0.000357921	0.00145675	Yes	protein_coding
HNRNPA0	9	0.000222162	0.00144105	Yes	protein_coding
RP11-643M14.1	7	6.64828e-05	0.00143927	Yes	antisense
FAM83A-AS1	7	0.000384376	0.00142799	Yes	antisense
ISY1	8	0.00013021	0.00142499	Yes	protein_coding
RP11-6B4.1	26	0.00105756	0.00142313	No	lincRNA
RP11-588L15.2	20	0.0055877	0.00141521	No	antisense
AP000997.2	23	0.00511633	0.00137916	No	lincRNA
HAND2-AS1	23	0.00271245	0.0013769	No	antisense
ELF2	22	0.00061144	0.00137621	No	protein_coding
NUP85	13	0.00263872	0.00137232	Yes	protein_coding
AP000662.4	21	0.00229433	0.00137131	No	sense_overlapping
RP11-150O12.3	4	0.000270444	0.0013535	Yes	lincRNA
RP3-525N10.2	22	0.00340207	0.00134993	No	antisense
FAM99B	25	0.00282413	0.00134769	No	antisense
KHDRBS3	6	0.00214653	0.0013432	Yes	protein_coding
SLU7	8	0.000158253	0.00133901	Yes	protein_coding
REL	25	0.000799057	0.00132656	No	protein_coding
RP11-6N13.1	22	0.00232784	0.00131989	No	lincRNA
MIR4500HG	24	0.00139812	0.00129728	No	lincRNA
LINC00907	19	0.00410995	0.00129183	No	lincRNA
LINC00906	18	0.00229997	0.00129066	No	lincRNA
AF131217.1	16	0.00562464	0.00128861	No	lincRNA
HNRNPH3	8	0.000232548	0.00127695	Yes	protein_coding
TIAL1	6	0.00205432	0.00127615	Yes	protein_coding
ST8SIA6-AS1	4	2.17255e-05	0.00126088	Yes	antisense
CTC-537E7.3	23	0.000522215	0.00125772	No	lincRNA
NOVA1	6	9.77288e-05	0.00124694	Yes	protein_coding
hsa-miR-581	10	0.000487295	0.00124184	No	miRNA
LINC00264	20	0.00758638	0.0012381	No	lincRNA
RALY	12	0.00289355	0.00123128	No	protein_coding
CELF2	6	9.55953e-05	0.00122886	Yes	protein_coding
RP11-362F19.1	20	0.00105462	0.00122068	No	lincRNA
RP11-575L7.8	17	0.00339858	0.00122021	No	antisense
RP11-830F9.5	20	0.00252508	0.00121623	No	antisense
hsa-miR-105-5p	17	0.00233569	0.00120796	No	miRNA
RP11-981G7.1	19	0.00255418	0.00120509	No	sense_overlapping
LUC7L3	6	9.85401e-05	0.001204	Yes	protein_coding
AP000253.1	21	0.00219183	0.00119944	No	lincRNA
hsa-miR-3200-3p	15	0.00176241	0.00119365	No	miRNA
DAZAP1	6	9.88966e-05	0.00118297	Yes	protein_coding
MBNL1	6	6.07644e-05	0.00117819	Yes	protein_coding
LINC01296	2	3.20994e-06	0.00117136	Yes	transcribed_processed_pseudogene
RP11-495P10.8	21	0.00249515	0.0011514	No	lincRNA
CSNK2A1	14	0.00641121	0.00115034	No	protein_coding
MMP13	1	0	0.00114953	No	protein_coding
SF3B3	4	0.000236966	0.0011483	Yes	protein_coding
HAGLR	2	6.99626e-05	0.00114716	Yes	antisense
NFATC2	18	0.000429125	0.00114131	No	protein_coding
TMPOP2	1	0	0.00113517	Yes	processed_pseudogene
E2F4	20	0.000693808	0.0011189	No	protein_coding
CSAG3	20	0.00199768	0.00111555	No	transcribed_processed_pseudogene
ZNF281	18	0.000428497	0.00111333	No	protein_coding
SPRY4-IT1	1	0	0.00110912	Yes	lincRNA
RP4-616B8.5	1	0	0.00110846	No	lincRNA
AC011343.1	18	0.00414416	0.00110376	No	lincRNA
HHIP-AS1	17	0.000593867	0.00110083	No	antisense
hsa-miR-891a-5p	11	0.000398676	0.00109509	No	miRNA
NCKAP5L	1	0	0.00109491	No	protein_coding
RP11-334E6.12	1	0	0.00109347	Yes	sense_intronic
AC007278.3	17	0.0028571	0.00109118	No	sense_intronic
URB2	1	0	0.00108803	Yes	protein_coding
TRHDE-AS1	19	0.00226361	0.00108124	No	processed_transcript
RP11-98G7.1	18	0.00151918	0.00106981	No	lincRNA
MEG9	20	0.000290341	0.00106547	No	lincRNA
YTHDC1	11	0.00270737	0.00105645	No	protein_coding
RP11-40C6.2	13	0.00121849	0.00105136	No	processed_pseudogene
ETV3	21	0.000347806	0.00104799	No	protein_coding
SYF2	4	5.1082e-05	0.00104671	Yes	protein_coding
AC011747.4	17	0.00317672	0.00104604	No	lincRNA
RP11-89K21.1	17	0.000911762	0.00103924	No	lincRNA
SF3B5	5	4.09834e-05	0.00103726	Yes	protein_coding
RP11-284G10.1	17	0.00283302	0.00103549	No	lincRNA
PROX1-AS1	14	0.00217388	0.00102693	No	antisense
CCT8	6	0.000656354	0.00102455	No	protein_coding
hsa-miR-10b-3p	11	0.000576813	0.00102151	No	miRNA
AC012360.6	16	0.00220775	0.00101357	No	antisense
SRSF8	4	1.97416e-05	0.00100861	Yes	protein_coding
AC004160.4	19	0.0019632	0.001004	No	antisense
RP11-328J2.1	19	0.00136599	0.00100071	No	lincRNA
RP11-774D14.1	18	0.00111546	0.00099985	No	lincRNA
AC008592.8	17	0.00056023	0.000983021	No	lincRNA
SF3B2	3	6.03186e-05	0.00097892	Yes	protein_coding
MATR3	13	0.00294828	0.000978246	No	protein_coding
LINC00853	16	0.00255034	0.000970625	No	antisense
RP5-1029F21.2	16	0.00296018	0.000962487	No	antisense
ESRP2	3	2.7094e-05	0.000961288	Yes	protein_coding
RP11-114H24.6	15	0.00144678	0.000955471	No	antisense
RP11-863P13.4	16	0.00264732	0.000953489	No	lincRNA
RP11-85I21.1	16	0.00254009	0.000946438	No	lincRNA
CTC-548K16.1	17	0.00129294	0.000941698	No	lincRNA
ESRP1	3	1.18712e-05	0.000940543	Yes	protein_coding
AC068535.3	15	0.00165382	0.000933891	No	lincRNA
RP11-284F21.7	16	0.00203719	0.000928804	No	antisense
SNRNP40	9	0.00127129	0.000918934	Yes	protein_coding
MYC	2	0.000144642	0.000918171	Yes	protein_coding
KHDRBS2	3	4.91768e-06	0.000917571	Yes	protein_coding
RP11-238F2.1	16	0.00393607	0.000908723	No	lincRNA
RP11-172E9.2	17	0.0019624	0.000908426	No	lincRNA
RP4-782L23.2	14	0.0022701	0.000907382	No	antisense
RBFOX1	2	1.84674e-06	0.000903577	Yes	protein_coding
PRPF31	7	0.0010993	0.000897227	Yes	protein_coding
RP11-608O21.1	16	0.000687309	0.000889577	No	lincRNA
RP11-64K7.1	11	0.00102015	0.000883942	No	processed_pseudogene
SF3A1	2	7.53654e-06	0.000883494	Yes	protein_coding
RBM10	11	0.00233682	0.000881398	No	protein_coding
RAE1	8	0.00174741	0.000881094	Yes	protein_coding
LUC7L2	2	7.72008e-06	0.000880487	Yes	protein_coding
DEK	11	0.00246529	0.000875424	No	protein_coding
AC004538.3	15	0.00173423	0.000859955	No	processed_transcript
RP11-439C15.4	14	0.0023146	0.000857883	No	lincRNA
HAO2-IT1	16	0.000654301	0.00085	No	sense_intronic
FAM99A	16	0.00187937	0.000849292	No	lincRNA
UBE2SP2	12	0.00187966	0.000834461	No	processed_pseudogene
RPL37P6	9	0.000514683	0.000827774	No	transcribed_processed_pseudogene
ELAVL3	1	0	0.000824384	Yes	protein_coding
UBAP2	12	0.0025817	0.000823262	No	protein_coding
STAT6	2	6.27185e-05	0.000823052	No	protein_coding
SET	13	0.00235003	0.000821211	No	protein_coding
RP11-90P13.1	15	0.00110005	0.000816328	No	lincRNA
hsa-miR-133b	1	0	0.000815833	Yes	miRNA
UGP2	7	0.00129399	0.000812315	No	protein_coding
RP1-276N6.2	14	0.00203966	0.000812204	No	lincRNA
CPSF6	12	0.00627542	0.000811975	No	protein_coding
LINC00885	14	0.00209915	0.000809445	No	lincRNA
MVP	1	0	0.00080628	No	protein_coding
SFSWAP	1	0	0.000804906	Yes	protein_coding
ELAVL4	1	0	0.000804552	Yes	protein_coding
AC068858.1	13	0.0028979	0.000801732	No	lincRNA
RP11-42I10.1	14	0.0024225	0.000800657	No	lincRNA
AP006285.6	14	0.00115477	0.000798045	No	lincRNA
DDX42	6	0.000595513	0.000797853	Yes	protein_coding
AC017002.1	16	0.000163703	0.000795909	No	lincRNA
RP11-396C23.2	15	0.000767492	0.000789694	No	lincRNA
XX-C2158C6.3	13	0.00127874	0.000787764	No	lincRNA
RP11-500B12.1	14	0.00154698	0.000786508	No	lincRNA
AAR2	1	0	0.000782702	Yes	protein_coding
RP11-109J4.1	13	0.00269872	0.000782371	No	lincRNA
ONECUT1	10	0.000262065	0.000777597	No	protein_coding
RP11-466P24.6	13	0.00161539	0.00077606	No	antisense
RP1-170O19.14	15	0.000881909	0.000775437	No	lincRNA
RP11-461O7.1	15	0.00124028	0.000774023	No	lincRNA
LINC00683	11	0.0010161	0.000773924	No	lincRNA
AP006621.9	10	0.000353162	0.000772683	No	antisense
RP11-120D5.1	12	0.000817419	0.000767929	No	lincRNA
CTD-2297D10.2	14	0.00114588	0.000760021	No	antisense
RPL17	1	0	0.000757893	No	protein_coding
POLR2C	5	0.00137093	0.000756216	Yes	protein_coding
MEG8	14	0.000241765	0.000753076	No	lincRNA
LA16c-390H2.4	12	0.00375958	0.000752604	No	antisense
TPR	6	0.000575547	0.000752412	Yes	protein_coding
RP11-530N7.2	10	0.000227655	0.000748448	No	processed_pseudogene
RP9	1	0	0.000744781	Yes	protein_coding
RP11-556E13.1	12	0.00150882	0.000739894	No	antisense
POU6F2-AS1	11	0.00159016	0.000725863	No	antisense
NUP62	7	0.00132137	0.000725265	Yes	protein_coding
RP11-383B4.4	12	0.00379367	0.000719273	No	antisense
CTC-367J11.1	12	0.00131803	0.000718133	No	lincRNA
RP11-215A21.2	10	0.000884896	0.000716725	No	processed_pseudogene
RP11-214O1.3	13	0.00135352	0.000716037	No	lincRNA
ATN1	7	0.00190592	0.000714892	No	protein_coding
AL353997.3	12	0.00150218	0.000709207	No	processed_transcript
STEAP3-AS1	10	0.000870227	0.000707462	No	antisense
RP11-440G9.1	12	0.00179899	0.000706522	No	lincRNA
DNAJC8	5	0.000230344	0.00070446	Yes	protein_coding
RP11-10G12.1	10	0.0018456	0.000701038	No	processed_pseudogene
RP11-739N20.2	9	0.000402994	0.000699054	No	antisense
AC145110.1	12	0.000684149	0.000696604	No	lincRNA
RP11-547D24.1	11	0.000491817	0.000696043	No	antisense
DIO3OS	12	0.000741271	0.000687859	No	lincRNA
RP11-536O18.1	12	0.00200473	0.000686972	No	lincRNA
NPSR1-AS1	10	0.000403452	0.000677461	No	processed_transcript
PPP1R8	5	0.000104605	0.000677431	No	protein_coding
EIF1B	3	5.38382e-05	0.000668076	No	protein_coding
AC104809.4	10	0.000289983	0.000667713	No	processed_transcript
HNRNPA1P4	9	0.00136068	0.000665614	No	processed_pseudogene
CTNNBL1	3	9.08765e-05	0.000649929	Yes	protein_coding
RP4-533D7.5	10	0.00094819	0.00064928	No	antisense
RP1-302G2.5	11	0.00199352	0.000647111	No	lincRNA
hsa-miR-96-5p	8	0.000132229	0.000643023	No	miRNA
hsa-miR-3648	7	0.000600891	0.000642018	No	miRNA
RP11-348J24.2	10	0.000410354	0.000639895	No	lincRNA
DDX1	5	0.000373485	0.000639069	Yes	protein_coding
hsa-miR-34c-3p	7	0.000137729	0.000638911	No	miRNA
RP11-468H14.2	9	0.00021847	0.000638325	No	lincRNA
CASC3	5	0.00077119	0.000629961	Yes	protein_coding
RP11-359G22.2	11	0.000723677	0.000629626	No	lincRNA
RP11-434I12.3	11	0.000979436	0.000628909	No	lincRNA
PHF5A	4	0.000270745	0.000623385	Yes	protein_coding
RP11-15E18.1	11	0.000325707	0.000619329	No	antisense
C19orf43	5	0.000656895	0.000616573	No	protein_coding
RPRD1A	5	0.000491694	0.000616004	No	protein_coding
RP1-142L7.5	11	0.000755974	0.000613319	No	antisense
TNIP1	4	0.00075764	0.000613036	No	protein_coding
COX6B1P4	9	0.00136462	0.000612561	No	processed_pseudogene
RP3-342P20.2	9	0.000822275	0.00061025	No	processed_pseudogene
RP1-232P20.1	11	0.00124921	0.000610022	No	antisense
AC145343.2	11	0.00123208	0.000605084	No	lincRNA
RP11-108L7.15	10	0.000151065	0.000598518	No	lincRNA
MCM5	10	0.00229139	0.000594692	No	protein_coding
MTND4P19	8	9.13282e-05	0.000592447	No	processed_pseudogene
SERTAD4-AS1	11	0.000905227	0.000592251	No	antisense
RPL5P30	8	0.000656984	0.000587849	No	processed_pseudogene
DDX39B-AS1	9	0.000621386	0.000585795	No	antisense
AC022182.3	11	0.00037222	0.000578378	No	lincRNA
RP11-424C20.2	7	0.000321981	0.000574536	No	processed_pseudogene
MEF2B	11	0.000212035	0.000570397	No	protein_coding
PNN	9	0.00110736	0.000570323	No	protein_coding
LINC00890	10	0.000603588	0.000568244	No	lincRNA
RP11-278L15.2	10	0.00147755	0.00056749	No	lincRNA
RPL12P38	6	0.000247248	0.000567467	No	transcribed_processed_pseudogene
RCC1	10	0.00163008	0.000565146	No	protein_coding
RP11-25H12.1	10	0.000240122	0.000561666	No	lincRNA
ATG2A	4	0.000319113	0.000560188	No	protein_coding
ARHGAP35	4	0.000272761	0.000559097	No	protein_coding
STK24	7	0.000615358	0.000554856	No	protein_coding
LINC00238	10	0.000555631	0.000548059	No	processed_transcript
KIAA0907	10	0.00192835	0.000544087	No	protein_coding
EEF1G	8	0.000954734	0.000542344	No	protein_coding
RP11-25E2.1	10	0.000934032	0.000540471	No	lincRNA
RP11-359K18.4	8	0.000822215	0.00053992	No	sense_intronic
CTB-61M7.2	10	0.000543609	0.000536934	No	lincRNA
RP11-175K6.1	9	0.000136945	0.00053492	No	lincRNA
AC006116.24	8	0.00139121	0.000533917	No	sense_intronic
VIPR1-AS1	9	0.000977716	0.000529451	No	antisense
GCNT1P3	7	5.84447e-05	0.000521382	No	processed_pseudogene
RP11-701H16.4	7	5.84447e-05	0.000521382	No	antisense
SSU72	3	7.08536e-05	0.000519506	No	protein_coding
SFT2D1	9	0.00179956	0.000517895	No	protein_coding
APBB2	3	0.000102792	0.000514996	No	protein_coding
RP11-485G7.5	10	5.50214e-05	0.000512862	No	antisense
TRAPPC8	3	0.000291868	0.000510793	No	protein_coding
XPO5	9	0.00175506	0.000510537	No	protein_coding
NUP133	3	0.000245552	0.000510426	Yes	protein_coding
ATP2A2	3	0.00024988	0.000509181	No	protein_coding
GGA2	3	0.000158568	0.000508978	No	protein_coding
RP11-404O13.1	9	0.000965903	0.000508693	No	lincRNA
PRPF4	3	0.000131162	0.000508558	Yes	protein_coding
RP11-205M3.3	9	0.000404602	0.000508322	No	lincRNA
ACVR2B	3	0.000202667	0.000508119	No	protein_coding
TAF9	3	4.2007e-05	0.000503484	No	protein_coding
SLC1A5	9	0.00162882	0.000501687	No	protein_coding
RP11-101E14.3	9	0.000775285	0.000500094	No	lincRNA
hsa-miR-190b	7	0.000262095	0.000493957	No	miRNA
UBA2	9	0.00129931	0.000490378	No	protein_coding
CSNK1D	8	0.00145992	0.000487925	No	protein_coding
MORF4L1	8	0.00104217	0.000481894	No	protein_coding
hsa-miR-33b-3p	7	8.11145e-05	0.000481567	No	miRNA
HNRNPUL2	5	0.000613152	0.000481122	No	protein_coding
SMARCD1	8	0.00170521	0.000474579	No	protein_coding
CTC-378H22.2	8	0.000672133	0.000471129	No	antisense
RP11-677O4.6	8	6.34475e-05	0.000468908	No	lincRNA
RP11-465B22.8	9	0.000397384	0.000467488	No	lincRNA
RP11-498P14.3	8	8.34632e-05	0.000460542	No	lincRNA
EIF2A	2	4.97197e-05	0.000455269	No	protein_coding
DICER1	2	5.36935e-05	0.000455241	Yes	protein_coding
DNAJC17	2	5.36935e-05	0.000455241	No	protein_coding
LONP2	8	0.000713442	0.000453933	No	protein_coding
RP11-153K11.3	8	0.000773827	0.000451719	No	lincRNA
LSM8	2	2.32993e-05	0.000450642	Yes	protein_coding
C8orf44	2	3.24578e-05	0.000449837	No	protein_coding
DARS	7	0.000555105	0.000440096	No	protein_coding
FOSL1P1	6	4.78562e-05	0.000438815	No	processed_pseudogene
RP11-268G12.1	8	5.02971e-05	0.000438365	No	lincRNA
RP11-54O7.1	8	0.00122333	0.000434999	No	lincRNA
CTD-2510F5.4	6	0.000253461	0.000433865	No	antisense
AC004019.10	6	5.65789e-05	0.000429287	No	processed_pseudogene
ORAOV1P1	6	5.65789e-05	0.000429287	No	processed_pseudogene
RP4-695O20.1	6	5.65789e-05	0.000429287	No	sense_intronic
LINC00221	8	5.15585e-05	0.000425779	No	lincRNA
AC072062.1	7	0.000533058	0.000423854	No	antisense
AP000473.8	6	0.000182368	0.00042297	No	lincRNA
CTD-2299I21.1	6	0.000106738	0.000422934	No	processed_pseudogene
LINC01093	7	0.000866615	0.000418747	No	lincRNA
EIF5AP4	6	0.000121584	0.000418722	No	processed_pseudogene
RP11-417E7.1	8	0.000339053	0.000414562	No	lincRNA
AL163953.3	7	4.7499e-05	0.000413199	No	processed_transcript
UBE2O	6	0.00273144	0.000411419	No	protein_coding
HNRNPLL	7	0.00118076	0.00041034	No	protein_coding
CTD-2529O21.1	8	0.000217133	0.000409162	No	sense_intronic
RP11-242J7.1	7	0.000469576	0.000405951	No	lincRNA
LRP5	7	0.000798351	0.000403896	No	protein_coding
KBTBD11-OT1	7	0.000399713	0.000403302	No	lincRNA
HYPK	1	0	0.00040195	No	protein_coding
BCL2L11	1	0	0.000401532	No	protein_coding
TEAD3	7	0.00147938	0.000399957	No	protein_coding
LBHD1	7	0.00102443	0.000398982	No	protein_coding
LL22NC03-N64E9.1	7	3.98191e-05	0.000398617	No	sense_intronic
THOC3	1	0	0.000397995	Yes	protein_coding
BZW1	1	0	0.000397765	No	protein_coding
THOC5	1	0	0.000397765	Yes	protein_coding
ARRDC1	1	0	0.00039719	No	protein_coding
POM121C	1	0	0.000396987	Yes	protein_coding
EIF4E	1	0	0.000396958	Yes	protein_coding
CKAP5	7	0.000674915	0.000394205	No	protein_coding
LMNA	5	0.000703802	0.000394025	No	protein_coding
RP4-754E20__A.5	8	5.28882e-05	0.000392792	No	lincRNA
MED10	7	0.000585478	0.000391767	No	protein_coding
SAFB2	6	0.000865366	0.000390348	No	protein_coding
RP11-421P23.1	6	0.000574197	0.000386331	No	lincRNA
MDC1	7	0.00118232	0.000382844	No	protein_coding
ACTR3C	7	0.000725824	0.000382012	No	protein_coding
HIBCH	7	0.0010738	0.00038144	No	protein_coding
RP11-244M2.1	5	2.67892e-05	0.000380128	No	lincRNA
RP11-369E15.4	6	0.000661091	0.000376282	No	lincRNA
EIF3H	6	0.000567001	0.000370864	No	protein_coding
RP11-20J15.3	7	5.39847e-05	0.000370383	No	lincRNA
RP11-776H12.1	7	3.42259e-05	0.000370089	No	lincRNA
RP5-1028K7.2	7	3.21215e-05	0.000367885	No	lincRNA
UBE2SP1	5	0.000304543	0.000362046	No	processed_pseudogene
TM4SF1-AS1	4	0.000315792	0.000356671	No	antisense
MAP3K14	5	0.00122915	0.000353598	No	protein_coding
LINC00944	7	0.000123335	0.000349445	No	lincRNA
RP13-582O9.7	6	0.000161707	0.000345412	No	antisense
MLLT6	6	0.000734651	0.000345343	No	protein_coding
RP11-136I14.5	6	0.000486925	0.000344513	No	lincRNA
CAPRIN1	6	0.000758151	0.000344148	No	protein_coding
EDEM1	6	0.000809668	0.000340979	No	protein_coding
HADHA	6	0.000823397	0.000340062	No	protein_coding
DDI2	6	0.000994617	0.000334717	No	protein_coding
RP11-875O11.3	6	2.68719e-05	0.000334666	No	antisense
RP11-150O12.6	6	0.000124367	0.00032999	No	sense_intronic
FAM49B	6	0.00103078	0.000328278	No	protein_coding
SCMH1	6	0.00103078	0.000328278	No	protein_coding
AL163953.2	6	3.02211e-05	0.000328254	No	lincRNA
PHF21A	6	0.000815815	0.000327703	No	protein_coding
DLD	6	0.000804563	0.000327403	No	protein_coding
PSIP1	6	0.000520506	0.000327266	No	protein_coding
MTA3	6	0.000890659	0.000327061	No	protein_coding
RP11-279O17.1	6	0.000852691	0.000324914	No	lincRNA
EEF1A1P9	4	0.000296829	0.00032336	No	processed_pseudogene
EEF1A1P12	4	0.000193689	0.000322333	No	processed_pseudogene
BANF1	3	6.51898e-05	0.000317905	No	protein_coding
TOM1L1	5	0.000438514	0.000316493	No	protein_coding
MORF4L2	5	0.000465353	0.000314148	No	protein_coding
PPIG	4	0.000246056	0.000307875	No	protein_coding
CIR1	5	0.000314084	0.000307782	No	protein_coding
WAC	5	0.000562527	0.000302948	No	protein_coding
LINC00634	4	1.83484e-05	0.000301771	No	unitary_pseudogene
GSPT1	5	0.000381034	0.000301388	No	protein_coding
HSF2	4	1.99361e-05	0.000297179	No	protein_coding
hsa-miR-369-5p	2	2.23394e-05	0.000296765	No	miRNA
RP11-169K16.4	5	0.000188445	0.000294905	No	antisense
PAICS	4	0.000399428	0.000294813	No	protein_coding
LL22NC03-104C7.1	5	3.69605e-05	0.00029394	No	antisense
CICP3	4	1.3108e-05	0.000292301	No	processed_pseudogene
RP11-34E5.4	4	1.3108e-05	0.000292301	No	processed_pseudogene
RP11-472F14.4	4	1.3108e-05	0.000292301	No	processed_pseudogene
TBCAP1	4	1.3108e-05	0.000292301	No	processed_pseudogene
C21orf33	5	0.000893229	0.000291638	No	protein_coding
NIPBL	5	0.000316793	0.000291614	No	protein_coding
SLC37A3	5	0.000343518	0.000290973	No	protein_coding
RP11-57A1.1	5	4.88795e-05	0.000289561	No	lincRNA
CFLAR	3	0.000219732	0.000289214	No	protein_coding
RP11-118B18.2	5	6.1323e-05	0.000288348	No	lincRNA
UBE2MP1	5	0.000553555	0.000287321	No	processed_pseudogene
PKNOX1	5	0.00041205	0.000286464	No	protein_coding
RAVER1	5	0.00065069	0.000284984	No	protein_coding
CCNT2	5	0.000441999	0.000284739	No	protein_coding
RP11-544L8__B.4	4	2.30618e-05	0.000284541	No	antisense
RP11-255M6.1	4	3.19793e-05	0.000283211	No	processed_pseudogene
RP11-325P15.1	4	3.19793e-05	0.000283211	No	processed_pseudogene
AC144530.1	4	0.000172002	0.000280744	No	processed_pseudogene
ATAD3B	5	0.00019676	0.000280454	No	protein_coding
SMARCB1	5	0.000266626	0.000279747	No	protein_coding
AC018890.6	5	2.50281e-05	0.000278862	No	antisense
SERPINH1	5	0.000706952	0.000275221	No	protein_coding
ZFC3H1	5	0.000371461	0.000274324	No	protein_coding
KDM5C	5	0.000270864	0.000273958	No	protein_coding
KMT2A	5	0.000270864	0.000273958	No	protein_coding
USP24	5	0.000270864	0.000273958	No	protein_coding
S100PBP	5	0.000656895	0.000273324	No	protein_coding
XRCC3	5	0.000848762	0.000272891	No	protein_coding
SAP30BP	5	0.000593082	0.00027119	No	protein_coding
TBC1D2B	5	0.000416324	0.000270024	No	protein_coding
PROS1	5	0.000481366	0.000269585	No	protein_coding
RP6-65G23.3	4	4.25575e-05	0.000253262	No	lincRNA
RP11-328N19.1	4	7.19148e-05	0.000252936	No	lincRNA
RP11-563J2.3	3	2.07053e-05	0.0002515	No	lincRNA
LINC01224	3	1.03277e-05	0.00024703	No	lincRNA
ZNF408	2	0.00024889	0.000244802	No	protein_coding
DOCK4	3	0.000244549	0.000238851	No	protein_coding
TAF6	4	0.000170583	0.000238686	No	protein_coding
ZNF518A	4	0.000310972	0.000237764	No	protein_coding
PHF10	4	0.000343518	0.000237122	No	protein_coding
ZZZ3	4	0.000343518	0.000237122	No	protein_coding
TPI1	4	0.000249908	0.000237074	No	protein_coding
USP10	4	0.000401305	0.000236794	No	protein_coding
P3H1	4	0.000181604	0.000236588	No	protein_coding
FUBP3	4	0.000365885	0.000235852	No	protein_coding
STAU2-AS1	4	9.88412e-05	0.000232781	No	antisense
RANBP3	4	0.000246508	0.000232523	No	protein_coding
LRPPRC	4	0.000341758	0.000231554	No	protein_coding
XPOT	4	0.000341758	0.000231554	No	protein_coding
KMT2E	4	0.000270996	0.000231002	No	protein_coding
RP11-337C18.10	4	0.000301925	0.000230529	No	processed_transcript
QDPR	4	0.000374935	0.000230029	No	protein_coding
DLGAP4	4	0.000262607	0.0002288	No	protein_coding
EPAS1	4	0.000283859	0.000227068	No	protein_coding
ACTL6A	4	0.000360969	0.000226726	No	protein_coding
UXS1	4	0.000361854	0.00022606	No	protein_coding
CDIPT-AS1	4	9.76887e-06	0.000223595	No	antisense
RFC4	4	0.00029736	0.000221458	No	protein_coding
NDFIP1	4	0.000447189	0.000221117	No	protein_coding
SPC24	4	0.000349189	0.000220816	No	protein_coding
NCOR2	3	6.1868e-05	0.000220712	No	protein_coding
AMBP	4	0.00022681	0.000220587	No	protein_coding
RNF145	4	0.000358581	0.000220474	No	protein_coding
CTDSPL2	4	0.000117518	0.000220249	No	protein_coding
LY6G5B	4	0.000579313	0.000220244	No	protein_coding
CLEC2D	4	0.000451367	0.00022019	No	protein_coding
TRAF2	4	0.000451367	0.00022019	No	protein_coding
ZCCHC8	4	7.956e-05	0.000220151	No	protein_coding
LDB1	4	0.000265043	0.000220108	No	protein_coding
NDUFV2	4	0.000265043	0.000220108	No	protein_coding
RCOR3	4	0.000265043	0.000220108	No	protein_coding
DDX18	4	0.000213535	0.000220009	No	protein_coding
AP3S2	4	0.000403444	0.000219824	No	protein_coding
CDC16	4	0.000354538	0.000219726	No	protein_coding
INTS4	4	0.000354538	0.000219726	No	protein_coding
ZNF195	4	0.000167238	0.000219589	No	protein_coding
SENP6	4	0.000158568	0.000219579	No	protein_coding
VCL	4	0.000158568	0.000219579	No	protein_coding
UHRF2	4	0.000400183	0.000219384	No	protein_coding
RP5-1157M23.2	4	1.64678e-05	0.000218663	No	antisense
FAM207BP	3	8.22536e-06	0.00021862	No	processed_pseudogene
MORC3	4	0.000216763	0.000217052	No	protein_coding
HDDC2	4	0.000118969	0.000217026	No	protein_coding
SCAF1	4	0.000511849	0.00021691	No	protein_coding
CLMN	4	0.000191708	0.000216188	No	protein_coding
CADM1	4	0.000272761	0.000215848	No	protein_coding
OGDH	4	0.000272761	0.000215848	No	protein_coding
DSCR3	4	0.000301535	0.000215645	No	protein_coding
SEC62	4	0.000301535	0.000215645	No	protein_coding
AATF	4	0.000142436	0.00021541	No	protein_coding
FBXO5	4	4.63991e-05	0.000215157	No	protein_coding
TOMM20	4	0.000337975	0.00021484	No	protein_coding
DNAJA1	2	3.12361e-06	0.000208859	No	protein_coding
RP11-796E10.1	4	8.46241e-06	0.000207261	No	lincRNA
EEF2	3	0.000127238	0.00020213	No	protein_coding
HSPB1	2	3.70483e-05	0.000199964	No	protein_coding
ITIH2	3	7.53994e-05	0.000190404	No	protein_coding
BAHD1	1	0	0.000190286	No	protein_coding
WDR82	3	0.000162095	0.000183414	No	protein_coding
ZCCHC14	3	0.000120028	0.000183134	No	protein_coding
AKT1	2	6.76529e-05	0.000182731	No	protein_coding
PF4	1	0	0.000180788	No	protein_coding
CBX6	2	0.000168584	0.000180281	No	protein_coding
RPL7P47	1	0	0.000177963	No	processed_pseudogene
RPL7P6	1	0	0.000177963	No	processed_pseudogene
DUSP12	3	0.000336251	0.000177958	No	protein_coding
ARMC8	3	0.000169991	0.000177846	No	protein_coding
AGO3	3	0.000162945	0.000177063	No	protein_coding
TK1	3	0.000162945	0.000177063	No	protein_coding
METTL21A	3	0.000211786	0.000176089	No	protein_coding
CTD-2555C10.3	2	2.9031e-05	0.000176021	No	lincRNA
PSMC3IP	3	7.17109e-05	0.000175195	No	protein_coding
HNF4A	2	6.85146e-06	0.000174895	No	protein_coding
ETS2	3	9.45705e-05	0.000173845	No	protein_coding
MGRN1	3	9.45705e-05	0.000173845	No	protein_coding
TRMU	3	9.45705e-05	0.000173845	No	protein_coding
AC098973.2	3	9.27991e-06	0.000173807	No	lincRNA
CYTH2	3	0.000175763	0.000173616	No	protein_coding
IRAK1	3	0.000119686	0.000173197	No	protein_coding
WDR12	3	7.74143e-05	0.000172753	No	protein_coding
ANXA5	3	9.57503e-05	0.000172552	No	protein_coding
PSMA6	3	0.000174002	0.000172323	No	protein_coding
CCNK	3	0.000200348	0.000172182	No	protein_coding
CALD1	3	0.000102792	0.000171747	No	protein_coding
DDX47	3	2.16921e-05	0.000171291	No	protein_coding
RP11-38M8.1	3	7.82927e-05	0.000171269	No	lincRNA
SMUG1P1	3	0.000211773	0.000171148	No	processed_pseudogene
RABGGTB	3	3.24578e-05	0.000170852	No	protein_coding
AC000089.3	3	0.00014955	0.000168955	No	processed_pseudogene
CTC-512J14.5	3	0.000158317	0.000168753	No	processed_pseudogene
TUBG1	3	0.000291868	0.000167543	No	protein_coding
ARHGEF11	3	0.000245552	0.000167177	No	protein_coding
JAK3	3	0.000103901	0.000167087	No	protein_coding
TIMELESS	3	0.000207103	0.000167079	No	protein_coding
QRICH1	3	0.000213931	0.000166737	No	protein_coding
HAUS8	3	0.00029238	0.000166535	No	protein_coding
B4GALT7	3	0.000394722	0.000166507	No	protein_coding
ZNF473	3	0.000394722	0.000166507	No	protein_coding
PPIL4	3	1.719e-05	0.000166413	No	protein_coding
USP3	3	0.000111697	0.000166399	No	protein_coding
ZSCAN25	3	0.000111697	0.000166399	No	protein_coding
DLG5	3	0.00013595	0.00016637	No	protein_coding
KMT2D	3	0.00013595	0.00016637	No	protein_coding
SRCAP	3	0.00013595	0.00016637	No	protein_coding
DDX6	3	0.000195325	0.00016596	No	protein_coding
EPC1	3	0.000195325	0.00016596	No	protein_coding
IDE	3	0.00024988	0.000165931	No	protein_coding
MAPK8	3	0.00024988	0.000165931	No	protein_coding
TTC17	3	0.00024988	0.000165931	No	protein_coding
COPB1	3	4.97197e-05	0.00016587	No	protein_coding
NUPL1	3	4.97197e-05	0.00016587	No	protein_coding
FBXW7	3	5.36935e-05	0.000165842	No	protein_coding
ZNF131	3	5.36935e-05	0.000165842	No	protein_coding
NIPSNAP1	3	0.000158568	0.000165729	No	protein_coding
PHF12	3	0.000158568	0.000165729	No	protein_coding
RAB1B	3	0.000158568	0.000165729	No	protein_coding
TMEM131	3	0.000158568	0.000165729	No	protein_coding
ZNF117	3	0.000158568	0.000165729	No	protein_coding
ZNF248	3	0.000158568	0.000165729	No	protein_coding
ZNF644	3	0.000158568	0.000165729	No	protein_coding
PLCB3	3	0.000299144	0.000165445	No	protein_coding
UTP18	3	0.000299144	0.000165445	No	protein_coding
HSPA9	3	5.42599e-05	0.0001626	No	protein_coding
GLTSCR2	3	0.000209318	0.000162394	No	protein_coding
OSBP	3	0.000140036	0.000161908	No	protein_coding
ZBTB8OS	3	0.000140036	0.000161908	No	protein_coding
CTDNEP1	3	6.90224e-05	0.000161771	No	protein_coding
ACYP1	3	0.000131029	0.000161542	No	protein_coding
RP11-191L9.4	3	6.81073e-06	0.00016134	No	lincRNA
STIM1	3	8.38254e-05	0.000161332	No	protein_coding
LYZ	3	0.000105082	0.00016113	No	protein_coding
ZNF605	3	0.000198102	0.000161101	No	protein_coding
PROSER1	3	0.000157431	0.000160735	No	protein_coding
MCFD2	3	0.000221387	0.000160296	No	protein_coding
CTD-2314B22.1	3	5.79452e-05	0.000155613	No	lincRNA
TPT1P12	2	3.20981e-06	0.000146514	No	processed_pseudogene
AC025165.8	2	3.30232e-06	0.000146225	No	antisense
RP11-464D20.2	2	3.30232e-06	0.000146225	No	processed_pseudogene
RPL10P3	2	3.30232e-06	0.000146225	No	processed_pseudogene
TSC22D4	1	0	0.000142005	No	protein_coding
AC002116.7	2	3.20994e-06	0.000141609	No	antisense
RP11-459D22.1	2	2.04411e-06	0.000140534	No	processed_pseudogene
RP11-349F21.2	2	2.30977e-06	0.000139248	No	sense_intronic
RP11-322E11.5	3	3.29824e-06	0.000137782	No	lincRNA
CKS1BP3	2	6.02336e-05	0.000133229	No	processed_pseudogene
RP11-2N1.2	2	6.02336e-05	0.000133229	No	antisense
APEX1	1	0	0.000131458	No	protein_coding
PJA1	1	0	0.000131458	No	protein_coding
PTH	1	0	0.000131458	No	protein_coding
EIF5A2	1	0	0.000129334	No	protein_coding
RP11-423H2.3	2	4.03688e-06	0.000127425	No	antisense
MBL1P	2	1.11774e-05	0.000126421	No	unitary_pseudogene
PDLIM1P4	2	6.78803e-06	0.000125511	No	processed_pseudogene
LAMB1	2	0.000101934	0.000123442	No	protein_coding
MINOS1	2	0.000101934	0.000123442	No	protein_coding
DCAF12	2	2.63149e-05	0.000120205	No	protein_coding
ABCB1	1	0	0.000119781	No	protein_coding
ACTA2	1	0	0.000119781	No	protein_coding
AGT	1	0	0.000119781	No	protein_coding
CCL5	1	0	0.000119781	No	protein_coding
CCNA2	1	0	0.000119781	No	protein_coding
CCNB1	1	0	0.000119781	No	protein_coding
EGFR	1	0	0.000119781	No	protein_coding
FAS	1	0	0.000119781	No	protein_coding
GUCY1B3	1	0	0.000119781	No	protein_coding
HLA-DRA	1	0	0.000119781	No	protein_coding
MECP2	1	0	0.000119781	No	protein_coding
MET	1	0	0.000119781	No	protein_coding
PIK3CA	1	0	0.000119781	No	protein_coding
PTPN1	1	0	0.000119781	No	protein_coding
SLC6A4	1	0	0.000119781	No	protein_coding
ERBB3	2	4.26434e-05	0.000119766	No	protein_coding
SYVN1	2	4.26434e-05	0.000119766	No	protein_coding
NBR1	2	7.13718e-05	0.000119676	No	protein_coding
RTFDC1	2	7.13718e-05	0.000119676	No	protein_coding
STRAP	2	6.29186e-05	0.000119535	No	protein_coding
PCED1A	2	3.21925e-05	0.0001191	No	protein_coding
USP31	2	3.21925e-05	0.0001191	No	protein_coding
EPM2AIP1	2	9.52656e-05	0.000118869	No	protein_coding
MRPL20	2	9.52656e-05	0.000118869	No	protein_coding
PDAP1	2	9.52656e-05	0.000118869	No	protein_coding
EXOSC7	2	0	0.000118781	No	protein_coding
TIMM9	2	4.61877e-05	0.000118473	No	protein_coding
TOX4	2	4.61877e-05	0.000118473	No	protein_coding
PCYOX1	2	3.81414e-05	0.000117807	No	protein_coding
RP11-1259L22.2	2	8.66331e-06	0.000117341	No	processed_pseudogene
PPAT	1	0	0.000116996	No	protein_coding
SPI1	1	0	0.000116996	No	protein_coding
HSPB1P1	2	4.26612e-05	0.000115015	No	processed_pseudogene
LRP2BP	1	0	0.000114644	No	protein_coding
FIS1	2	7.6676e-05	0.000113028	No	protein_coding
HSPH1	2	7.6676e-05	0.000113028	No	protein_coding
TFAP4	2	7.6676e-05	0.000113028	No	protein_coding
DPP8	2	0.000162945	0.000112798	No	protein_coding
SRR	2	0.000162945	0.000112798	No	protein_coding
ALMS1	2	3.77593e-05	0.000112661	No	protein_coding
ANKRD36	2	1.719e-05	0.000112563	No	protein_coding
SLC20A1	2	1.719e-05	0.000112563	No	protein_coding
CGGBP1	2	0	0.000112133	No	protein_coding
TTC14	2	0	0.000112133	No	protein_coding
NOVA1-AS1	2	4.13465e-06	0.000112043	No	antisense
AHCTF1	2	4.97197e-05	0.00011202	No	protein_coding
EIF3A	2	4.97197e-05	0.00011202	No	protein_coding
LIME1	2	4.97197e-05	0.00011202	No	protein_coding
ANKRD40	2	5.36935e-05	0.000111991	No	protein_coding
ASCC2	2	5.36935e-05	0.000111991	No	protein_coding
BCAR1	2	5.36935e-05	0.000111991	No	protein_coding
BIRC2	2	5.36935e-05	0.000111991	No	protein_coding
CLCN6	2	5.36935e-05	0.000111991	No	protein_coding
COX6B1	2	5.36935e-05	0.000111991	No	protein_coding
DAPK1	2	5.36935e-05	0.000111991	No	protein_coding
EIF4ENIF1	2	5.36935e-05	0.000111991	No	protein_coding
FAM20C	2	5.36935e-05	0.000111991	No	protein_coding
ITFG3	2	5.36935e-05	0.000111991	No	protein_coding
MRPS18A	2	5.36935e-05	0.000111991	No	protein_coding
MVD	2	5.36935e-05	0.000111991	No	protein_coding
NCLN	2	5.36935e-05	0.000111991	No	protein_coding
PATL1	2	5.36935e-05	0.000111991	No	protein_coding
PSMD5	2	5.36935e-05	0.000111991	No	protein_coding
SCAF4	2	5.36935e-05	0.000111991	No	protein_coding
THUMPD1	2	5.36935e-05	0.000111991	No	protein_coding
UGGT2	2	5.36935e-05	0.000111991	No	protein_coding
WDFY1	2	5.36935e-05	0.000111991	No	protein_coding
WDR45	2	5.36935e-05	0.000111991	No	protein_coding
ZMIZ1	2	5.36935e-05	0.000111991	No	protein_coding
ZMYM3	2	5.36935e-05	0.000111991	No	protein_coding
ZNF780B	2	5.36935e-05	0.000111991	No	protein_coding
ZNRF1	2	5.36935e-05	0.000111991	No	protein_coding
DEDD2	2	3.8308e-05	0.000111659	No	protein_coding
ARL14EP	2	7.17109e-05	0.000110929	No	protein_coding
PPP2CA	2	7.17109e-05	0.000110929	No	protein_coding
CCHCR1	2	5.22477e-05	0.000109261	No	protein_coding
CDC123	2	5.22477e-05	0.000109261	No	protein_coding
MDK	2	5.22477e-05	0.000109261	No	protein_coding
SNX13	2	5.22477e-05	0.000109261	No	protein_coding
USP25	2	5.22477e-05	0.000109261	No	protein_coding
AMD1P4	2	3.87006e-05	0.000108962	No	processed_pseudogene
PDHX	2	4.48482e-05	0.000108895	No	protein_coding
ABHD5	2	2.80683e-05	0.000108685	No	protein_coding
MZT2A	2	2.80683e-05	0.000108685	No	protein_coding
CALM3	2	3.97757e-05	0.000108483	No	protein_coding
DGCR6L	2	3.97757e-05	0.000108483	No	protein_coding
HILPDA	2	3.97757e-05	0.000108483	No	protein_coding
SARAF	2	7.2199e-05	0.000108456	No	protein_coding
CDC42BPB	2	8.35613e-05	0.000108454	No	protein_coding
PARL	2	8.35613e-05	0.000108454	No	protein_coding
RPS12P21	2	7.97158e-05	0.000108253	No	processed_pseudogene
TAF11	2	7.97158e-05	0.000108253	No	protein_coding
METTL5	2	1.56704e-05	0.000108221	No	protein_coding
RP11-148L24.1	2	1.83656e-06	0.000108204	No	lincRNA
KIAA1522	2	2.4218e-05	0.000108116	No	protein_coding
SLC25A17	2	2.4218e-05	0.000108116	No	protein_coding
FAM222B	2	4.71063e-05	0.000107678	No	protein_coding
FOXP1	2	4.71063e-05	0.000107678	No	protein_coding
PYGL	2	4.71063e-05	0.000107678	No	protein_coding
TSR1	2	4.71063e-05	0.000107678	No	protein_coding
PANK3	2	9.7688e-05	0.000107649	No	protein_coding
CNTRL	2	0	0.000107559	No	protein_coding
AVL9	2	5.51553e-05	0.000107446	No	protein_coding
ELMSAN1	2	5.51553e-05	0.000107446	No	protein_coding
FAM53C	2	5.51553e-05	0.000107446	No	protein_coding
MAPK9	2	5.51553e-05	0.000107446	No	protein_coding
PREPL	2	5.51553e-05	0.000107446	No	protein_coding
TMUB1	2	5.51553e-05	0.000107446	No	protein_coding
CDCA4	2	2.32993e-05	0.000107392	No	protein_coding
CENPP	2	2.32993e-05	0.000107392	No	protein_coding
FAM107B	2	2.32993e-05	0.000107392	No	protein_coding
GKAP1	2	6.4489e-05	0.000107163	No	protein_coding
IK	2	6.4489e-05	0.000107163	No	protein_coding
KATNA1	2	6.4489e-05	0.000107163	No	protein_coding
PPME1	2	6.4489e-05	0.000107163	No	protein_coding
ABHD3	2	2.16921e-05	0.000107026	No	protein_coding
FGGY	2	2.16921e-05	0.000107026	No	protein_coding
CCDC77	2	3.24578e-05	0.000106587	No	protein_coding
TTPAL	2	3.24578e-05	0.000106587	No	protein_coding
CSNK1A1	2	0	0.000106497	No	protein_coding
R3HDM4	2	9.12416e-05	0.000106356	No	protein_coding
POLR1E	1	0	0.000105551	No	protein_coding
RP11-767I20.1	2	3.27508e-06	9.87899e-05	No	lincRNA
E2F3	1	0	8.80089e-05	No	protein_coding
RP4-564F22.6	1	0	8.05929e-05	No	lincRNA
CTD-2033D15.2	1	0	7.93723e-05	No	sense_intronic
RP1-63M2.7	1	0	7.87137e-05	No	lincRNA
ADAM1A	1	0	7.23949e-05	No	unitary_pseudogene
ZNF663P	1	0	7.23949e-05	No	unitary_pseudogene
RPL12	1	0	7.13938e-05	No	protein_coding
RPL18	1	0	7.13938e-05	No	protein_coding
RPL32	1	0	7.13938e-05	No	protein_coding
RPL36	1	0	7.13938e-05	No	protein_coding
RPS15	1	0	7.13938e-05	No	protein_coding
RPS15A	1	0	7.13938e-05	No	protein_coding
RPS24	1	0	7.13938e-05	No	protein_coding
RPS4X	1	0	7.13938e-05	No	protein_coding
SLC25A3	1	0	7.13938e-05	No	protein_coding
HOXD-AS2	1	0	6.92321e-05	No	antisense
AC012613.2	1	0	6.6853e-05	No	antisense
MT2P1	1	0	6.6853e-05	No	processed_pseudogene
RP11-517C16.2	1	0	6.6853e-05	No	antisense
RP11-744D14.1	1	0	6.6853e-05	No	processed_pseudogene
SERBP1P6	1	0	6.6853e-05	No	processed_pseudogene
MRPS36P4	1	0	6.59211e-05	No	processed_pseudogene
RP11-354K4.2	1	0	6.59211e-05	No	lincRNA
SDC4P	1	0	6.59211e-05	No	processed_pseudogene
GREB1	1	0	6.58257e-05	No	protein_coding
NKAP	1	0	6.58257e-05	No	protein_coding
RNF41	1	0	6.58257e-05	No	protein_coding
TIMP1	1	0	6.58257e-05	No	protein_coding
ANKMY1	1	0	6.51599e-05	No	protein_coding
AP2A2	1	0	6.51599e-05	No	protein_coding
ATF7IP2	1	0	6.51599e-05	No	protein_coding
BCL6	1	0	6.51599e-05	No	protein_coding
CDC37L1	1	0	6.51599e-05	No	protein_coding
CHDH	1	0	6.51599e-05	No	protein_coding
DAD1	1	0	6.51599e-05	No	protein_coding
G3BP2	1	0	6.51599e-05	No	protein_coding
NUDT13	1	0	6.42653e-05	No	protein_coding
RP11-126L15.4	1	0	6.29499e-05	No	antisense
ATP5G1P4	1	0	6.28949e-05	No	processed_pseudogene
RP11-564D11.3	1	0	6.28949e-05	No	transcribed_processed_pseudogene
RP11-742B18.1	1	0	6.1496e-05	No	antisense
CTC-246B18.10	1	0	6.12062e-05	No	lincRNA
HMGN1P37	1	0	6.04996e-05	No	processed_pseudogene
HMGN2P17	1	0	6.04996e-05	No	processed_pseudogene
NAP1L1P1	1	0	6.04996e-05	No	processed_pseudogene
HCLS1	1	0	5.87008e-05	No	protein_coding
ALAS1	1	0	5.82824e-05	No	protein_coding
APPBP2	1	0	5.82824e-05	No	protein_coding
ATG101	1	0	5.82824e-05	No	protein_coding
ATR	1	0	5.82824e-05	No	protein_coding
C11orf30	1	0	5.82824e-05	No	protein_coding
C4orf3	1	0	5.82824e-05	No	protein_coding
CFAP44	1	0	5.82824e-05	No	protein_coding
CUL3	1	0	5.82824e-05	No	protein_coding
FAM21A	1	0	5.82824e-05	No	protein_coding
FUK	1	0	5.82824e-05	No	protein_coding
LAMTOR1	1	0	5.82824e-05	No	protein_coding
MALT1	1	0	5.82824e-05	No	protein_coding
MTRR	1	0	5.82824e-05	No	protein_coding
OTUD6B	1	0	5.82824e-05	No	protein_coding
PARP2	1	0	5.82824e-05	No	protein_coding
PIPOX	1	0	5.82824e-05	No	protein_coding
POLI	1	0	5.82824e-05	No	protein_coding
POMGNT1	1	0	5.82824e-05	No	protein_coding
PSMD12	1	0	5.82824e-05	No	protein_coding
PTCD1	1	0	5.82824e-05	No	protein_coding
RALGPS2	1	0	5.82824e-05	No	protein_coding
RIC8B	1	0	5.82824e-05	No	protein_coding
RUNDC1	1	0	5.82824e-05	No	protein_coding
SENP5	1	0	5.82824e-05	No	protein_coding
TMTC4	1	0	5.82824e-05	No	protein_coding
TRMT13	1	0	5.82824e-05	No	protein_coding
TUBGCP4	1	0	5.82824e-05	No	protein_coding
UEVLD	1	0	5.82824e-05	No	protein_coding
UNG	1	0	5.82824e-05	No	protein_coding
ZNF12	1	0	5.82824e-05	No	protein_coding
ZNF44	1	0	5.82824e-05	No	protein_coding
ZNF641	1	0	5.82824e-05	No	protein_coding
ACSS1	1	0	5.47452e-05	No	protein_coding
C1orf216	1	0	5.47452e-05	No	protein_coding
CYP51A1	1	0	5.47452e-05	No	protein_coding
FAM227B	1	0	5.47452e-05	No	protein_coding
GSTP1	1	0	5.47452e-05	No	protein_coding
LMO2	1	0	5.47452e-05	No	protein_coding
AC104809.2	1	0	5.45156e-05	No	antisense
ATP6V1E1	1	0	5.45156e-05	No	protein_coding
B4GALT3	1	0	5.45156e-05	No	protein_coding
BAK1	1	0	5.45156e-05	No	protein_coding
BBS1	1	0	5.45156e-05	No	protein_coding
BID	1	0	5.45156e-05	No	protein_coding
BRAT1	1	0	5.45156e-05	No	protein_coding
CKS1B	1	0	5.45156e-05	No	protein_coding
CNTD1	1	0	5.45156e-05	No	protein_coding
CYP4F35P	1	0	5.45156e-05	No	lincRNA
KCTD9P4	1	0	5.45156e-05	No	processed_pseudogene
KIAA0430	1	0	5.45156e-05	No	protein_coding
KLC2	1	0	5.45156e-05	No	protein_coding
LAPTM4A	1	0	5.45156e-05	No	protein_coding
NPLOC4	1	0	5.45156e-05	No	protein_coding
PITPNA	1	0	5.45156e-05	No	protein_coding
PPP1R35	1	0	5.45156e-05	No	protein_coding
RAPGEFL1	1	0	5.45156e-05	No	protein_coding
RP11-685F15.1	1	0	5.45156e-05	No	lincRNA
SFT2D2	1	0	5.45156e-05	No	protein_coding
TAGLN2	1	0	5.45156e-05	No	protein_coding
TIGD7	1	0	5.45156e-05	No	protein_coding
TOMM40L	1	0	5.45156e-05	No	protein_coding
UBE2Q1	1	0	5.45156e-05	No	protein_coding
USP12	1	0	5.45156e-05	No	protein_coding
VMA21	1	0	5.45156e-05	No	protein_coding
ZDHHC18	1	0	5.45156e-05	No	protein_coding
IDS	1	0	5.43789e-05	No	protein_coding
MEX3A	1	0	5.43789e-05	No	protein_coding
MIDN	1	0	5.43789e-05	No	protein_coding
TBX19	1	0	5.43789e-05	No	protein_coding
S100A10	1	0	5.42806e-05	No	protein_coding
DCAF6	1	0	5.39401e-05	No	protein_coding
FEN1	1	0	5.39401e-05	No	protein_coding
FGG	1	0	5.39401e-05	No	protein_coding
HEATR5A	1	0	5.39401e-05	No	protein_coding
HIF1AN	1	0	5.39401e-05	No	protein_coding
LYPLA1	1	0	5.39401e-05	No	protein_coding
MLXIP	1	0	5.39401e-05	No	protein_coding
NPM1P6	1	0	5.39401e-05	No	processed_pseudogene
RRN3	1	0	5.39401e-05	No	protein_coding
SC5D	1	0	5.39401e-05	No	protein_coding
TRIP11	1	0	5.39401e-05	No	protein_coding
ZNF69	1	0	5.39401e-05	No	protein_coding
CD24	1	0	5.37374e-05	No	protein_coding
CSRNP2	1	0	5.37374e-05	No	protein_coding
CUL4B	1	0	5.37374e-05	No	protein_coding
DDHD2	1	0	5.37374e-05	No	protein_coding
FAM175A	1	0	5.37374e-05	No	protein_coding
FBXO18	1	0	5.37374e-05	No	protein_coding
HBA1	1	0	5.37374e-05	No	protein_coding
PEA15	1	0	5.37374e-05	No	protein_coding
TUT1	1	0	5.37374e-05	No	protein_coding
WDR48	1	0	5.37374e-05	No	protein_coding
ADGRL2	1	0	5.37089e-05	No	protein_coding
AR	1	0	5.37089e-05	No	protein_coding
BCL2L2	1	0	5.37089e-05	No	protein_coding
CLEC11A	1	0	5.37089e-05	No	protein_coding
CXXC5	1	0	5.37089e-05	No	protein_coding
ERF	1	0	5.37089e-05	No	protein_coding
FAM122C	1	0	5.37089e-05	No	protein_coding
FTL	1	0	5.37089e-05	No	protein_coding
GDI1	1	0	5.37089e-05	No	protein_coding
HMBOX1	1	0	5.37089e-05	No	protein_coding
LDLR	1	0	5.37089e-05	No	protein_coding
NPC2	1	0	5.37089e-05	No	protein_coding
POLD2	1	0	5.37089e-05	No	protein_coding
PPP2R5C	1	0	5.37089e-05	No	protein_coding
RP11-1399P15.1	1	0	5.37089e-05	No	antisense
RP11-473M20.5	1	0	5.37089e-05	No	antisense
RPGR	1	0	5.37089e-05	No	protein_coding
SCARF2	1	0	5.37089e-05	No	protein_coding
SLC3A2	1	0	5.37089e-05	No	protein_coding
SNCG	1	0	5.37089e-05	No	protein_coding
SPN	1	0	5.37089e-05	No	protein_coding
SRC	1	0	5.37089e-05	No	protein_coding
TNFRSF10B	1	0	5.37089e-05	No	protein_coding
ZC3H18	1	0	5.37089e-05	No	protein_coding
ZNF595	1	0	5.37089e-05	No	protein_coding
ZNF596	1	0	5.37089e-05	No	protein_coding
DEPDC7	1	0	5.2647e-05	No	protein_coding
EXOSC1	1	0	5.2647e-05	No	protein_coding
GBAS	1	0	5.2647e-05	No	protein_coding
GYG1	1	0	5.2647e-05	No	protein_coding
MTFMT	1	0	5.2647e-05	No	protein_coding
RBBP8	1	0	5.2647e-05	No	protein_coding
SLC25A19	1	0	5.2647e-05	No	protein_coding
SLC35A3	1	0	5.2647e-05	No	protein_coding
TLDC2	1	0	5.2647e-05	No	protein_coding
TRIM35	1	0	5.2647e-05	No	protein_coding
YEATS4	1	0	5.2647e-05	No	protein_coding
LINC01430	1	0	5.15963e-05	No	antisense
AC079767.4	1	0	4.91244e-05	No	lincRNA
CTC-518P12.6	1	0	4.71521e-05	No	antisense
