## Supplemental figure and tables for "Comprehensive network analysis reveals alternative splicing-related lncRNAs in hepatocellular carcinoma": Supp_Table_S5_OS_scrren.xls

### Sheet: lncRNA_OS_screen
	HR	lower .95	upper .95	Pr(>|z|)
LL22NC03-N64E9.1	1.18486	1.08739	1.29107	0.000107667
LINC01224	1.13466	1.05757	1.21738	0.00043302
RP11-875O11.3	1.21551	1.08869	1.35709	0.000517307
RP11-440G9.1	1.1454	1.05504	1.24351	0.00120429
RP11-150O12.3	1.11176	1.03992	1.18856	0.00188002
RP6-65G23.3	1.22887	1.07466	1.40521	0.00259193
AC145343.2	1.22785	1.07371	1.40411	0.00270842
CTC-537E7.3	0.826613	0.729416	0.936763	0.00284989
RP11-439C15.4	0.796195	0.684432	0.926208	0.00314418
FAM99A	0.927073	0.881153	0.975385	0.00348307
RP11-359G22.2	1.32348	1.09646	1.59752	0.00351111
CTD-2510F5.4	1.21678	1.06637	1.38841	0.00356196
RP5-1157M23.2	1.22983	1.06891	1.41498	0.0038358
RP11-322E11.5	1.19238	1.05115	1.35259	0.00622767
RP11-153K11.3	0.851116	0.758029	0.955633	0.006374
RP11-108L7.15	1.19027	1.04702	1.35311	0.00775965
RP11-38M8.1	1.11524	1.02883	1.20891	0.00803053
RP11-776H12.1	1.10759	1.02698	1.19451	0.00803282
LINC01093	0.910531	0.84823	0.977409	0.00954628
RP11-279O17.1	1.15251	1.0317	1.28745	0.0119893
NOVA1-AS1	1.15233	1.03054	1.28852	0.0128558
FAM99B	0.916311	0.854524	0.982565	0.0141366
CTD-2314B22.1	1.12686	1.02167	1.24287	0.0169009
AC072062.1	1.17812	1.02895	1.34892	0.017641
RP11-109J4.1	1.10673	1.01668	1.20475	0.0191797
AC004538.3	0.909546	0.839367	0.985593	0.0206585
CDIPT-AS1	1.14611	1.02043	1.28728	0.0213838
RP11-328N19.1	1.09433	1.01339	1.18174	0.0214969
RP11-830F9.5	0.909904	0.839091	0.986693	0.0223687
RP11-89K21.1	1.07662	1.01041	1.14716	0.0226276
LINC00238	0.90603	0.831936	0.986724	0.0233903
RP11-57A1.1	1.09293	1.01205	1.18028	0.0234945
FAM83A-AS1	0.944232	0.898347	0.992462	0.0239662
CDKN2B-AS1	1.13493	1.01611	1.26764	0.0248799
AC004160.4	0.845219	0.72715	0.982459	0.0284895
AC018890.6	1.07757	1.00771	1.15226	0.0289131
RP11-98G7.1	1.13375	1.01236	1.26971	0.0298148
AL163953.3	1.16717	1.01502	1.34214	0.0300754
LINC01430	0.881862	0.786749	0.988474	0.0308463
RP11-739N20.2	1.21065	1.01778	1.44007	0.0308526
SERTAD4-AS1	0.878376	0.780694	0.988279	0.0310856
CTD-2529O21.1	1.18287	1.0151	1.37838	0.0314016
AC007278.3	0.79141	0.637729	0.982125	0.033695
RP11-244M2.1	1.08613	1.00565	1.17304	0.035421
XX-C2158C6.3	1.07054	1.00438	1.14106	0.0362439
HAO2-IT1	0.813505	0.670147	0.987529	0.0369019
AC079767.4	0.882031	0.783927	0.992412	0.0369263
LA16c-390H2.4	0.847574	0.722046	0.994926	0.0431591
HOXA11-AS	1.09487	1.00172	1.19668	0.045727
AC104809.4	0.919729	0.847076	0.998612	0.046257
RP11-396C23.2	1.11976	1.00076	1.2529	0.0484676

### Sheet: Psudogene_OS_screen
	HR	lower .95	upper .95	Pr(>|z|)
UBE2SP1	1.2671	1.13037	1.42036	4.83394e-05
ATP5G1P4	1.27184	1.11861	1.44606	0.00024142
NAP1L1P1	1.43648	1.16911	1.765	0.000567228
RP11-564D11.3	1.2121	1.06995	1.37313	0.00250902
UBE2SP2	1.2625	1.08234	1.47265	0.00300541
LINC00634	1.17124	1.04318	1.31502	0.00746136
NPM1P6	1.27735	1.06279	1.53523	0.00908073
EEF1A1P12	1.26127	1.0578	1.50388	0.00970989
FOSL1P1	1.41075	1.08132	1.84054	0.0112072
RP11-424C20.2	1.11748	1.02485	1.21848	0.0118713
RP11-744D14.1	0.826388	0.711845	0.959361	0.0122469
TPT1P12	0.735425	0.577505	0.936529	0.0127153
CSAG3	1.05921	1.01142	1.10926	0.0145963
HSPB1P1	1.16238	1.02924	1.31273	0.0153337
TMPOP2	1.1938	1.03391	1.37842	0.0157596
LINC01296	1.12194	1.01979	1.23433	0.0181664
ZNF663P	1.2567	1.03832	1.52101	0.0189749
COX6B1P4	0.786251	0.641994	0.962922	0.0200558
UBE2MP1	1.27428	1.034	1.57041	0.0229912
RP11-40C6.2	0.852054	0.74125	0.979421	0.0242898
AMD1P4	0.910306	0.837125	0.989883	0.0279659
FAM207BP	1.27984	1.0206	1.60493	0.0326384
SMUG1P1	0.895691	0.804385	0.997361	0.0446281
RP11-1259L22.2	0.91674	0.840677	0.999685	0.0491725
